# ADOLESCENT EXPOSURE TO LOW-DOSE THC DISRUPTS ENERGY BALANCE AND ADIPOSE ORGAN HOMEOSTASIS IN ADULTHOOD

**DOI:** 10.1101/2022.07.26.501615

**Authors:** Lin Lin, Kwang-Mook Jung, Johnny Le, Georgia Colleluori, Courtney Wood, Hye-Lim Lee, Francesca Palese, Erica Squire, Shiqi Su, Alexa Torrens, Yannick Fotio, Lingyi Tang, Clinton Yu, Qin Yang, Lan Huang, Nicholas DiPatrizio, Cholsoon Jang, Saverio Cinti, Daniele Piomelli

## Abstract

One of cannabis’ most iconic effects is the stimulation of hedonic high-calorie eating – the ‘munchies’ – yet habitual cannabis users are on average leaner than non-users. We asked whether this unexpected phenotype might result from lasting changes in energy balance established during adolescence, when habitual use of the drug often begins. We found that daily low-dose administration of cannabis’ intoxicating constituent, Δ^9^-tetrahydrocannabinol (THC), to adolescent mice causes an adult metabolic phenotype characterized by reduced fat mass, increased lean mass and utilization of fat as fuel, partial resistance to diet-induced obesity and dyslipidemia, and enhanced thermogenesis. Multi-omics analyses revealed that this phenotype is associated with multiple molecular anomalies in the adipose organ, which include ectopic overexpression of muscle-associated proteins and heightened anabolic processing. Thus, adolescent exposure to THC may promote an enduring ‘pseudo-lean’ state that superficially resembles healthy leanness but might in fact be rooted in adipose organ dysfunction.
