## Supplemental Table S6 for "ADOLESCENT EXPOSURE TO LOW-DOSE THC DISRUPTS ENERGY BALANCE AND ADIPOSE ORGAN HOMEOSTASIS IN ADULTHOOD"

### Sheet: BAT_Proteins only in THC group
List of proteins exclusively detected in BAT of THC-treated but not control animals
Accession	Gene	Protein
Q3THG9	AASD1	Alanyl-tRNA editing protein Aarsd1
O55137	ACOT1	Acyl-coenzyme A thioesterase 1
Q8CG72	ADPRS	ADP-ribosylhydrolase ARH3
O89020	AFAM	Afamin
Q9WVH6	ANGP4	Angiopoietin-4
Q9JKC8	AP3M1	AP-3 complex subunit mu-1
Q9R0Q6	ARC1A	Actin-related protein 2/3 complex subunit 1A
O35143	ATIF1	ATPase inhibitor, mitochondrial
Q61337	BAD	Bcl2-associated agonist of cell death
Q8CI32	BAG5	BAG family molecular chaperone regulator 5
Q9Z1R2	BAG6	Large proline-rich protein BAG6
P82198	BGH3	Transforming growth factor-beta-induced protein ig-h3
Q921C5	BICD2	Protein bicaudal D homolog 2
A2A5R2	BIG2	Brefeldin A-inhibited guanine nucleotide-exchange protein 2
Q9WVA3	BUB3	Mitotic checkpoint protein BUB3
Q8VEK0	CC50A	Cell cycle control protein 50A
Q8VDP4	CCAR2	Cell cycle and apoptosis regulator protein 2
Q7TQK5	CCD93	Coiled-coil domain-containing protein 93
P46414	CDN1B	Cyclin-dependent kinase inhibitor 1B
Q60772	CDN2C	Cyclin-dependent kinase 4 inhibitor C
Q99L43	CDS2	Phosphatidate cytidylyltransferase 2
Q9CY57	CHTOP	Chromatin target of PRMT1 protein
P60824	CIRBP	Cold-inducible RNA-binding protein
Q922J3	CLIP1	CAP-Gly domain-containing linker protein 1
Q8K182	CO8A	Complement component C8 alpha chain
P06683	CO9	Complement component C9
Q8K4Q8	COL12	Collectin-12
Q63829	COMD3	COMM domain-containing protein 3
Q8JZY2	COMDA	COMM domain-containing protein 10
O89079	COPE	Coatomer subunit epsilon
Q9QXK3	COPG2	Coatomer subunit gamma-2
P56593	CP2AC	Cytochrome P450 2A12
Q1RLL3	CPNE9	Copine-9
Q99KP3	CRYL1	Lambda-crystallin homolog
Q8WUR0	CS012	Protein C19orf12 homolog
Q91W50	CSDE1	Cold shock domain-containing protein E1
O70589	CSKP	Peripheral plasma membrane protein CASK
Q6RUT7	CSMT1	Protein CCSMST1
Q9CZ04	CSN7A	COP9 signalosome complex subunit 7a
Q5SQX6	CYFP2	Cytoplasmic FMR1-interacting protein 2
Q62418	DBNL	Drebrin-like protein
Q99LD8	DDAH2	N(G),N(G)-dimethylarginine dimethylaminohydrolase 2
P31001	DESM	Desmin
Q9EQ06	DHB11	Estradiol 17-beta-dehydrogenase 11
Q9QYI3	DNJC7	DnaJ homolog subfamily C member 7
Q8BUR4	DOCK1	Dedicator of cytokinesis protein 1
Q9D1Q4	DPM3	Dolichol-phosphate mannosyltransferase subunit 3
Q6PDI5	ECM29	Proteasome adapter and scaffold protein ECM29
Q99LD9	EI2BB	Translation initiation factor eIF-2B subunit beta
Q8BGF6	ELMD2	ELMO domain-containing protein 2
P55772	ENTP1	Ectonucleoside triphosphate diphosphohydrolase 1
Q8R0W0	EPIPL	Epiplakin
Q99KN9	EPN4	Clathrin interactor 1
Q9D1Q6	ERP44	Endoplasmic reticulum resident protein 44
O35465	FKBP8	Peptidyl-prolyl cis-trans isomerase FKBP8
E9Q8I9	FRY	Protein furry homolog
Q68FH4	GALK2	N-acetylgalactosamine kinase
Q8K157	GALM	Galactose mutarotase
P63213	GBG2	Guanine nucleotide-binding protein G(I)/G(S)/G(O) subunit gamma-2
O54865	GCYB1	Guanylate cyclase soluble subunit beta-1
E9Q912	GDS1	Rap1 GTPase-GDP dissociation stimulator 1
Q8R0H9	GGA1	ADP-ribosylation factor-binding protein GGA1
Q922P9	GLYR1	Putative oxidoreductase GLYR1
Q9CRC9	GNPI2	Glucosamine-6-phosphate isomerase 2
Q6PG16	HJURP	Holliday junction recognition protein
Q9ESB3	HRG	Histidine-rich glycoprotein
Q7TMY8	HUWE1	E3 ubiquitin-protein ligase HUWE1
Q9CR41	HYPK	Huntingtin-interacting protein K
Q9CR20	IR3IP	Immediate early response 3-interacting protein 1
Q60749	KHDR1	KH domain-containing, RNA-binding, signal transduction-associated protein 1
Q61771	KIF3B	Kinesin-like protein KIF3B
P26262	KLKB1	Plasma kallikrein
P01673	KV3AL	Ig kappa chain V-III region PC 2485/PC 4039
P01638	KV5A6	Ig kappa chain V-V region L6 (Fragment)
Q9CR70	LAGE3	EKC/KEOPS complex subunit Lage3
Q61001	LAMA5	Laminin subunit alpha-5
Q3UZ39	LRRF1	Leucine-rich repeat flightless-interacting protein 1
O35900	LSM2	U6 snRNA-associated Sm-like protein LSm2
Q9CQY5	MAGT1	Magnesium transporter protein 1
Q8R3Q6	MIX23	Protein MIX23
O35379	MRP1	Multidrug resistance-associated protein 1
P28666	MUG2	Murinoglobulin-2
P13541	MYH3	Myosin-3
P09542	MYL3	Myosin light chain 3
Q64331	MYO6	Unconventional myosin-VI
Q59J78	NDUF2	NADH dehydrogenase [ubiquinone] 1 alpha subcomplex assembly factor 2
P32507	NECT2	Nectin-2
P19246	NFH	Neurofilament heavy polypeptide
P57716	NICA	Nicastrin
P03899	NU3M	NADH-ubiquinone oxidoreductase chain 3
Q8BJ71	NUP93	Nuclear pore complex protein Nup93
Q80VM9	OTOP1	Proton channel OTOP1
P26450	P85A	Phosphatidylinositol 3-kinase regulatory subunit alpha
O35386	PAHX	Phytanoyl-CoA dioxygenase, peroxisomal
Q80YV4	PANK4	4-phosphopantetheine phosphatase
Q9D0D3	PAPD1	Poly(A) RNA polymerase, mitochondrial
P49586	PCY1A	Choline-phosphate cytidylyltransferase A
Q9R0A0	PEX14	Peroxisomal membrane protein PEX14
O09012	PEX5	Peroxisomal targeting signal 1 receptor
Q80UU9	PGRC2	Membrane-associated progesterone receptor component 2
Q6PDH0	PHLB1	Pleckstrin homology-like domain family B member 1
Q8BTI9	PK3CB	Phosphatidylinositol 4,5-bisphosphate 3-kinase catalytic subunit beta isoform
Q9D3P8	PLRKT	Plasminogen receptor (KT)
P63328	PP2BA	Serine/threonine-protein phosphatase 2B catalytic subunit alpha isoform
Q9ERT9	PPR1A	Protein phosphatase 1 regulatory subunit 1A
Q9WUQ2	PREB	Prolactin regulatory element-binding protein
Q8BIW1	PRUN1	Exopolyphosphatase PRUNE1
Q8BHD7	PTBP3	Polypyrimidine tract-binding protein 3
P18052	PTPRA	Receptor-type tyrosine-protein phosphatase alpha
Q9DB60	PXL2B	Prostamide/prostaglandin F synthase
Q9DD03	RAB13	Ras-related protein Rab-13
P63001	RAC1	Ras-related C3 botulinum toxin substrate 1
Q64012	RALY	RNA-binding protein Raly
P62835	RAP1A	Ras-related protein Rap-1A
Q99MI1	RB6I2	ELKS/Rab6-interacting/CAST family member 1
Q8BK67	RCC2	Protein RCC2
Q8BH97	RCN3	Reticulocalbin-3
B1AUC7	RHG36	Rho GTPase-activating protein 36
Q8BR90	RIMC1	RAB7A-interacting MON1-CCZ1 complex subunit 1
Q9CQL5	RM18	39S ribosomal protein L18, mitochondrial
Q9D7N6	RM30	39S ribosomal protein L30, mitochondrial
Q9CQF8	RT63	Ribosomal protein 63, mitochondrial
E9PZQ0	RYR1	Ryanodine receptor 1
P61620	S61A1	Protein transport protein Sec61 subunit alpha isoform 1
D3YXK2	SAFB1	Scaffold attachment factor B1
Q99LB7	SARDH	Sarcosine dehydrogenase, mitochondrial
P70274	SEPP1	Selenoprotein P
Q8K4Z5	SF3A1	Splicing factor 3A subunit 1
P82349	SGCB	Beta-sarcoglycan
O70258	SGCE	Epsilon-sarcoglycan
Q6PDG5	SMRC2	SWI/SNF complex subunit SMARCC2
Q9CWZ7	SNAG	Gamma-soluble NSF attachment protein
Q61234	SNTA1	Alpha-1-syntrophin
Q6PHU5	SORT	Sortilin
O35326	SRSF5	Serine/arginine-rich splicing factor 5
P52840	ST1A1	Sulfotransferase 1A1
Q9ERG2	STRN3	Striatin-3
Q6ZWR6	SYNE1	Nesprin-1
A2A9C3	SZT2	KICSTOR complex protein SZT2
Q99KW3	TARA	TRIO and F-actin-binding protein
Q922F4	TBB6	Tubulin beta-6 chain
P43025	TETN	Tetranectin
Q8VCH0	THIKB	3-ketoacyl-CoA thiolase B, peroxisomal
Q8BUY5	TIDC1	Complex I assembly factor TIMMDC1, mitochondrial
Q9D709	TMM79	Transmembrane protein 79
Q9DBS2	TPRGL	Tumor protein p63-regulated gene 1-like protein
Q9CQU0	TXD12	Thioredoxin domain-containing protein 12
Q6ZWY8	TYB10	Thymosin beta-10
P31254	UBA1Y	Ubiquitin-like modifier-activating enzyme 1 Y
O08759	UBE3A	Ubiquitin-protein ligase E3A
B1AY13	UBP24	Ubiquitin carboxyl-terminal hydrolase 24
Q9QZM0	UBQL2	Ubiquilin-2
Q922Y1	UBXN1	UBX domain-containing protein 1
Q6P5G6	UBXN7	UBX domain-containing protein 7
Q63886	UD11	UDP-glucuronosyltransferase 1A1
Q9Z1G3	VATC1	V-type proton ATPase subunit C 1
Q8R307	VPS18	Vacuolar protein sorting-associated protein 18 homolog
Q9CR26	VTA1	Vacuolar protein sorting-associated protein VTA1 homolog
Q9CX30	YIF1B	Protein YIF1B
P16372	ZFP58	Zinc finger protein 58

### Sheet: WAT_Proteins only in THC group
List of proteins exclusively detected in WAT of THC-treated but not control animals
Accession	Gene	Protein
Q61503	5NTD	5-nucleotidase
Q8C0J2	A16L1	Autophagy-related protein 16-1
P12023	A4	Amyloid-beta precursor protein
Q9R078	AAKB1	5-AMP-activated protein kinase subunit beta-1
O54950	AAKG1	5-AMP-activated protein kinase subunit gamma-1
Q5EG47	AAPK1	5-AMP-activated protein kinase catalytic subunit alpha-1
P05201	AATC	Aspartate aminotransferase, cytoplasmic
Q8R2Y0	ABHD6	Monoacylglycerol lipase ABHD6
Q9Z1Q2	ABHGA	Phosphatidylserine lipase ABHD16A
Q61578	ADRO	NADPH:adrenodoxin oxidoreductase, mitochondrial
A2ASQ1	AGRIN	Agrin
Q91Y97	ALDOB	Fructose-bisphosphate aldolase B
Q9DB25	ALG5	Dolichyl-phosphate beta-glucosyltransferase
Q06335	APLP2	Amyloid beta precursor like protein 2
P51910	APOD	Apolipoprotein D
Q3UYH7	ARBK2	Beta-adrenergic receptor kinase 2
Q8VEH3	ARL8A	ADP-ribosylation factor-like protein 8A
Q9D7A8	ARMC1	Armadillo repeat-containing protein 1
Q8BNU0	ARMC6	Armadillo repeat-containing protein 6
Q9D898	ARP5L	Actin-related protein 2/3 complex subunit 5-like protein
Q9Z1W8	AT12A	Potassium-transporting ATPase alpha chain 2
P14094	AT1B1	Sodium/potassium-transporting ATPase subunit beta-1
Q6P4T0	ATG2A	Autophagy-related protein 2 homolog A
Q9D906	ATG7	Ubiquitin-like modifier-activating enzyme ATG7
Q91YY4	ATPF2	ATP synthase mitochondrial F1 complex assembly factor 2
Q921C5	BICD2	Protein bicaudal D homolog 2
P25916	BMI1	Polycomb complex protein BMI-1
Q9D211	C2AIL	CDKN2AIP N-terminal-like protein
O88338	CAD16	Cadherin-16
Q5IR70	CAGE1	Cancer-associated gene 1 protein homolog
Q9D6P8	CALL3	Calmodulin-like protein 3
D3YZP9	CCDC6	Coiled-coil domain-containing protein 6
Q6A068	CDC5L	Cell division cycle 5-like protein
Q99L43	CDS2	Phosphatidate cytidylyltransferase 2
P0C0A3	CHMP6	Charged multivesicular body protein 6
Q8BRT1	CLAP2	CLIP-associating protein 2
Q8BXK9	CLIC5	Chloride intracellular channel protein 5
Q8BHB9	CLIC6	Chloride intracellular channel protein 6
Q5SW19	CLU	Clustered mitochondria protein homolog
P21844	CMA1	Chymase
P97468	CML1	Chemerin-like receptor 1
Q08091	CNN1	Calponin-1
Q08093	CNN2	Calponin-2
Q9QXK3	COPG2	Coatomer subunit gamma-2
P00397	COX1	Cytochrome c oxidase subunit 1
Q9D7J4	COX20	Cytochrome c oxidase assembly protein COX20, mitochondrial
Q8BKE6	CP20A	Cytochrome P450 20A1
P33267	CP2F2	Cytochrome P450 2F2
Q8K0C4	CP51A	Lanosterol 14-alpha demethylase
Q1RLL3	CPNE9	Copine-9
Q8BFS6	CPPED	Serine/threonine-protein phosphatase CPPED1
Q9CQF3	CPSF5	Cleavage and polyadenylation specificity factor subunit 5
P47941	CRKL	Crk-like protein
Q9Z0H6	CST9	Cystatin-9
Q3TCH7	CUL4A	Cullin-4A
A2A432	CUL4B	Cullin-4B
Q9WUB4	DCTN6	Dynactin subunit 6
Q9CWS0	DDAH1	N(G),N(G)-dimethylarginine dimethylaminohydrolase 1
Q80Y98	DDHD2	Phospholipase DDHD2
Q810A7	DDX42	ATP-dependent RNA helicase DDX42
Q6Q899	DDX58	Antiviral innate immune response receptor RIG-I
Q7TNV0	DEK	Protein DEK
E9Q557	DESP	Desmoplakin
Q99PU8	DHX30	ATP-dependent RNA helicase DHX30
Q811D0	DLG1	Disks large homolog 1
B1AZP2	DLGP4	Disks large-associated protein 4
Q9QYI3	DNJC7	DnaJ homolog subfamily C member 7
Q8BUR4	DOCK1	Dedicator of cytokinesis protein 1
O70152	DPM1	Dolichol-phosphate mannosyltransferase subunit 1
P32233	DRG1	Developmentally-regulated GTP-binding protein 1
Q8R3P2	DTX2	Probable E3 ubiquitin-protein ligase DTX2
Q9WUR2	ECI2	Enoyl-CoA delta isomerase 2
Q9QXY6	EHD3	EH domain-containing protein 3
P48024	EIF1	Eukaryotic translation initiation factor 1
Q9JLJ5	ELOV1	Elongation of very long chain fatty acids protein 1
Q99KI3	EMC3	ER membrane protein complex subunit 3
Q9CZX9	EMC4	ER membrane protein complex subunit 4
P47801	EMP1	Epithelial membrane protein 1
Q9JIX0	ENY2	Transcription and mRNA export factor ENY2
Q08509	EPS8	Epidermal growth factor receptor kinase substrate 8
Q6PGF7	EXOC8	Exocyst complex component 8
P26040	EZRI	Ezrin
Q9QXD6	F16P1	Fructose-1,6-bisphosphatase 1
Q3UZD7	F71F1	Protein FAM71F1
Q3TC72	FAHD2	Fumarylacetoacetate hydrolase domain-containing protein 2A
Q91YM4	FAKD4	FAST kinase domain-containing protein 4
Q78JE5	FBX22	F-box only protein 22
Q3UQN2	FCHO2	F-BAR domain only protein 2
P23591	FCL	GDP-L-fucose synthase
Q6P9Q4	FHOD1	FH1/FH2 domain-containing protein 1
A2AKG8	FOCAD	Focadhesin
Q99LJ1	FUCO	Tissue alpha-L-fucosidase
Q00420	GABP1	GA-binding protein subunit beta-1
P61922	GABT	4-aminobutyrate aminotransferase, mitochondrial
P54818	GALC	Galactocerebrosidase
Q68FH4	GALK2	N-acetylgalactosamine kinase
Q571E4	GALNS	N-acetylgalactosamine-6-sulfatase
Q9CYL5	GAPR1	Golgi-associated plant pathogenesis-related protein 1
Q61016	GBG7	Guanine nucleotide-binding protein G(I)/G(S)/G(O) subunit gamma-7
O54865	GCYB1	Guanylate cyclase soluble subunit beta-1
Q9JL56	GDE1	Glycerophosphodiester phosphodiesterase 1
Q60928	GGT1	Glutathione hydrolase 1 proenzyme
P14220	GLPA	Glycophorin-A
Q64516	GLPK	Glycerol kinase
Q922P9	GLYR1	Putative oxidoreductase GLYR1
Q2NL51	GSK3A	Glycogen synthase kinase-3 alpha
Q61543	GSLG1	Golgi apparatus protein 1
Q8R5I6	GSTM4	Glutathione S-transferase Mu 4
O35660	GSTM6	Glutathione S-transferase Mu 6
Q80W21	GSTM7	Glutathione S-transferase Mu 7
O08582	GTPB1	GTP-binding protein 1
Q80SU7	GVIN1	Interferon-induced very large GTPase 1
P14429	HA17	H-2 class I histocompatibility antigen, Q7 alpha chain
Q8JZK9	HMCS1	Hydroxymethylglutaryl-CoA synthase, cytoplasmic
Q921F4	HNRLL	Heterogeneous nuclear ribonucleoprotein L-like
Q7TMY8	HUWE1	E3 ubiquitin-protein ligase HUWE1
Q9CR41	HYPK	Huntingtin-interacting protein K
P13597	ICAM1	Intercellular adhesion molecule 1
Q9Z0N2	IF2H	Eukaryotic translation initiation factor 2 subunit 3, Y-linked
Q05D44	IF2P	Eukaryotic translation initiation factor 5B
Q9DBB5	IF4E3	Eukaryotic translation initiation factor 4E type 3
Q8R4K2	IRAK4	Interleukin-1 receptor-associated kinase 4
O70309	ITB5	Integrin beta-5
Q9DCX8	IYD1	Iodotyrosine deiodinase 1
P05784	K1C18	Keratin, type I cytoskeletal 18
Q922U2	K2C5	Keratin, type II cytoskeletal 5
P12367	KAP2	cAMP-dependent protein kinase type II-alpha regulatory subunit
Q61771	KIF3B	Kinesin-like protein KIF3B
P63318	KPCG	Protein kinase C gamma type
P01635	KV5A3	Immunoglobulin kappa chain variable 12-41 (Fragment)
P01638	KV5A6	Ig kappa chain V-V region L6 (Fragment)
P01642	KV5A9	Ig kappa chain V-V region L7 (Fragment)
Q99JW4	LIMS1	LIM and senescent cell antigen-like-containing domain protein 1
Q3U3R4	LMF1	Lipase maturation factor 1
A2ARV4	LRP2	Low-density lipoprotein receptor-related protein 2
Q8BLN5	LSS	Lanosterol synthase
Q924L1	LTMD1	LETM1 domain-containing protein 1
P01723	LV1A	Ig lambda-1 chain V region
P70699	LYAG	Lysosomal alpha-glucosidase
Q8K3C3	LZIC	Protein LZIC
O09159	MA2B1	Lysosomal alpha-mannosidase
Q9QXZ0	MACF1	Microtubule-actin cross-linking factor 1
Q8BHE8	MAIP1	m-AAA protease-interacting protein 1, mitochondrial
Q8K2I4	MANBA	Beta-mannosidase
P21812	MCPT4	Mast cell protease 4
Q3UGS4	MCRI1	Mapk-regulated corepressor-interacting protein 1
Q9CXD6	MCUR1	Mitochondrial calcium uniporter regulator 1
Q91VH6	MEMO1	Protein MEMO1
Q8K1A0	METL5	rRNA N6-adenosine-methyltransferase METTL5
Q9CPU4	MGST3	Microsomal glutathione S-transferase 3
Q9JM52	MINK1	Misshapen-like kinase 1
Q62504	MINT	Msx2-interacting protein
Q9QWV4	MLF1	Myeloid leukemia factor 1
Q8C7H1	MMAA	Methylmalonic aciduria type A homolog, mitochondrial
Q9D273	MMAB	Corrinoid adenosyltransferase
A6H6E2	MMRN2	Multimerin-2
Q9CWP6	MSPD2	Motile sperm domain-containing protein 2
Q9CQ19	MYL9	Myosin regulatory light polypeptide 9
Q64331	MYO6	Unconventional myosin-VI
Q6SKR2	N6MT1	Methyltransferase N6AMT1
Q8BWZ3	NAA25	N-alpha-acetyltransferase 25, NatB auxiliary subunit
Q9CZR2	NALD2	N-acetylated-alpha-linked acidic dipeptidase 2
Q99M51	NCK1	Cytoplasmic protein NCK1
Q3UIU2	NDUB6	NADH dehydrogenase [ubiquinone] 1 beta subcomplex subunit 6
Q9CR95	NECP1	Adaptin ear-binding coat-associated protein 1
Q61391	NEP	Neprilysin
Q9JI78	NGLY1	Peptide-N(4)-(N-acetyl-beta-glucosaminyl)asparagine amidase
Q9JIL4	NHRF3	Na(+)/H(+) exchange regulatory cofactor NHE-RF3
Q9EQ80	NIF3L	NIF3-like protein 1
Q8VDK1	NIT1	Deaminated glutathione amidase
Q9D6Z1	NOP56	Nucleolar protein 56
P54729	NUB1	NEDD8 ultimate buster 1
Q9CWD8	NUBPL	Iron-sulfur protein NUBPL
Q8BJ71	NUP93	Nuclear pore complex protein Nup93
Q6P3A8	ODBB	2-oxoisovalerate dehydrogenase subunit beta, mitochondrial
Q8VHI3	OFUT2	GDP-fucose protein O-fucosyltransferase 2
P58281	OPA1	Dynamin-like 120 kDa protein, mitochondrial
Q60715	P4HA1	Prolyl 4-hydroxylase subunit alpha-1
P26450	P85A	Phosphatidylinositol 3-kinase regulatory subunit alpha
Q61205	PA1B3	Platelet-activating factor acetylhydrolase IB subunit alpha1
Q99JB8	PACN3	Protein kinase C and casein kinase II substrate protein 3
Q80YV4	PANK4	4-phosphopantetheine phosphatase
Q3ULW8	PARP3	Protein mono-ADP-ribosyltransferase PARP3
Q8VE70	PDC10	Programmed cell death protein 10
Q91VA6	PDIP2	Polymerase delta-interacting protein 2
Q922H2	PDK3	[Pyruvate dehydrogenase (acetyl-transferring)] kinase isozyme 3, mitochondrial
O70591	PFD2	Prefoldin subunit 2
P53612	PGTB2	Geranylgeranyl transferase type-2 subunit beta
Q91XU3	PI42C	Phosphatidylinositol 5-phosphate 4-kinase type-2 gamma
E9Q3L2	PI4KA	Phosphatidylinositol 4-kinase alpha
Q8BTI9	PK3CB	Phosphatidylinositol 4,5-bisphosphate 3-kinase catalytic subunit beta isoform
P70268	PKN1	Serine/threonine-protein kinase N1
Q02257	PLAK	Junction plakoglobin
Q69ZP3	PNKD	Probable hydrolase PNKD
Q8R3G1	PP1R8	Nuclear inhibitor of protein phosphatase 1
Q922D4	PP6R3	Serine/threonine-protein phosphatase 6 regulatory subunit 3
Q3TDD9	PPR21	Protein phosphatase 1 regulatory subunit 21
Q9WUQ2	PREB	Prolactin regulatory element-binding protein
O54990	PROM1	Prominin-1
Q9DAW6	PRP4	U4/U6 small nuclear ribonucleoprotein Prp4
Q60866	PTER	Phosphotriesterase-related protein
Q3UEB3	PUF60	Poly(U)-binding-splicing factor PUF60
P28650	PURA1	Adenylosuccinate synthetase isozyme 1
P99028	QCR6	Cytochrome b-c1 complex subunit 6, mitochondrial
Q9CQ69	QCR8	Cytochrome b-c1 complex subunit 8
Q3UNZ8	QORL2	Quinone oxidoreductase-like protein 2
Q99MI1	RB6I2	ELKS/Rab6-interacting/CAST family member 1
Q8BMG7	RBGPR	Rab3 GTPase-activating protein non-catalytic subunit
Q9WVB0	RBPMS	RNA-binding protein with multiple splicing
Q05186	RCN1	Reticulocalbin-1
Q61493	REV3L	DNA polymerase zeta catalytic subunit
Q8BR90	RIMC1	RAB7A-interacting MON1-CCZ1 complex subunit 1
Q920A5	RISC	Retinoid-inducible serine carboxypeptidase
Q9D773	RM02	39S ribosomal protein L2, mitochondrial
Q9D338	RM19	39S ribosomal protein L19, mitochondrial
Q9D7N6	RM30	39S ribosomal protein L30, mitochondrial
C0HKG6	RNT2B	Ribonuclease T2-B
Q6ZWY3	RS27L	40S ribosomal protein S27-like
Q8BYM7	RSH4A	Radial spoke head protein 4 homolog A
Q80X85	RT07	28S ribosomal protein S7, mitochondrial
Q8VE22	RT23	28S ribosomal protein S23, mitochondrial
Q9JIK9	RT34	28S ribosomal protein S34, mitochondrial
Q9CQI7	RU2B	U2 small nuclear ribonucleoprotein B
Q8BIJ7	RUFY1	RUN and FYVE domain-containing protein 1
Q8R0Y8	S2542	Mitochondrial coenzyme A transporter SLC25A42
Q60648	SAP3	Ganglioside GM2 activator
O35609	SCAM3	Secretory carrier-associated membrane protein 3
G5E861	SCLT1	Sodium channel and clathrin linker 1
Q8VCA8	SCRN2	Secernin-2
Q8R238	SDSL	Serine dehydratase-like
P28661	SEPT4	Septin-4
P84102	SERF2	Small EDRK-rich factor 2
Q9EPB5	SERHL	Serine hydrolase-like protein
Q8K4Z5	SF3A1	Splicing factor 3A subunit 1
P46062	SIPA1	Signal-induced proliferation-associated protein 1
Q9D8T7	SLIRP	SRA stem-loop-interacting RNA-binding protein, mitochondrial
Q04892	SOX14	Transcription factor SOX-14
Q8BMA6	SRP68	Signal recognition particle subunit SRP68
Q9DBG7	SRPRA	Signal recognition particle receptor subunit alpha
Q99MR6	SRRT	Serrate RNA effector molecule homolog
Q08943	SSRP1	FACT complex subunit SSRP1
Q9D939	ST1C2	Sulfotransferase 1C2
Q9CQ26	STABP	STAM-binding protein
P54116	STOM	Stomatin
O55106	STRN	Striatin
Q9D0I4	STX17	Syntaxin-17
O08599	STXB1	Syntaxin-binding protein 1
Q8R086	SUOX	Sulfite oxidase, mitochondrial
P18419	SVS4	Seminal vesicle secretory protein 4
P30933	SVS5	Seminal vesicle secretory protein 5
Q9ER72	SYCC	Cysteine--tRNA ligase, cytoplasmic
Q9D6K5	SYJ2B	Synaptojanin-2-binding protein
Q62277	SYPH	Synaptophysin
Q99KW3	TARA	TRIO and F-actin-binding protein
P40630	TFAM	Transcription factor A, mitochondrial
Q62219	TGFI1	Transforming growth factor beta-1-induced transcript 1 protein
O08583	THOC4	THO complex subunit 4
Q9Z0V7	TI17B	Mitochondrial import inner membrane translocase subunit Tim17-B
P70318	TIAR	Nucleolysin TIAR
Q8VD26	TM143	Transmembrane protein 143
Q8BH24	TM9S4	Transmembrane 9 superfamily member 4
Q9CXE7	TMED5	Transmembrane emp24 domain-containing protein 5
Q91ZE0	TMLH	Trimethyllysine dioxygenase, mitochondrial
Q4VAE3	TMM65	Transmembrane protein 65
Q56A06	TMTC2	Protein O-mannosyl-transferase TMTC2
Q9R0M5	TPK1	Thiamin pyrophosphokinase 1
Q9CQA1	TPPC5	Trafficking protein particle complex subunit 5
Q8K1J6	TRNT1	CCA tRNA nucleotidyltransferase 1, mitochondrial
Q61187	TS101	Tumor susceptibility gene 101 protein
Q9JIE6	TSLP	Thymic stromal lymphopoietin
B1AY13	UBP24	Ubiquitin carboxyl-terminal hydrolase 24
A2AN08	UBR4	E3 ubiquitin-protein ligase UBR4
Q9D572	UBX11	UBX domain-containing protein 11
Q6P5G6	UBXN7	UBX domain-containing protein 7
Q99K23	UFSP2	Ufm1-specific protease 2
O70404	VAMP8	Vesicle-associated membrane protein 8
Q9Z1G3	VATC1	V-type proton ATPase subunit C 1
Q62468	VILI	Villin-1
Q91W86	VPS11	Vacuolar protein sorting-associated protein 11 homolog
Q91XD6	VPS36	Vacuolar protein-sorting-associated protein 36
Q9CR26	VTA1	Vacuolar protein sorting-associated protein VTA1 homolog
Q8CC88	VWA8	von Willebrand factor A domain-containing protein 8
Q6PGL7	WASC2	WASH complex subunit 2
E9Q4P1	WDFY1	WD repeat and FYVE domain-containing protein 1
Q91V09	WDR13	WD repeat-containing protein 13
Q80W47	WIPI2	WD repeat domain phosphoinositide-interacting protein 2
Q9JKB3	YBOX3	Y-box-binding protein 3
Q62394	ZN185	Zinc finger protein 185
