## Supplemental Table S7 for "ADOLESCENT EXPOSURE TO LOW-DOSE THC DISRUPTS ENERGY BALANCE AND ADIPOSE ORGAN HOMEOSTASIS IN ADULTHOOD"

### Sheet: BAT_Bottom50_FC_enrichment.all
STRING search with proteins reduced in BAT of THC mice by fold change (Bottom 50)
#category	term ID	term description	observed gene count	background gene count	strength	false discovery rate	matching proteins in your network (IDs)	matching proteins in your network (labels)
COMPARTMENTS	GOCC:0005869	Dynactin complex	3	6	2.34	0.00028	10090.ENSMUSP00000025505,10090.ENSMUSP00000030158,10090.ENSMUSP00000033913	Dctn4,Dctn3,Dctn6
GO Component	GO:0005869	Dynactin complex	3	7	2.28	0.00027	10090.ENSMUSP00000025505,10090.ENSMUSP00000030158,10090.ENSMUSP00000033913	Dctn4,Dctn3,Dctn6
STRING clusters	CL:10658	Dynactin complex, and hexapeptide repeat	3	10	2.12	0.0149	10090.ENSMUSP00000025505,10090.ENSMUSP00000030158,10090.ENSMUSP00000033913	Dctn4,Dctn3,Dctn6
COMPARTMENTS	GOCC:0005844	Polysome	4	58	1.48	0.0028	10090.ENSMUSP00000020741,10090.ENSMUSP00000036881,10090.ENSMUSP00000069432,10090.ENSMUSP00000103541	Drg1,Abcf1,Gcn1l1,Msi2
Reactome	MMU-6811436	COPI-independent Golgi-to-ER retrograde traffic	3	48	1.44	0.0426	10090.ENSMUSP00000025505,10090.ENSMUSP00000030158,10090.ENSMUSP00000033913	Dctn4,Dctn3,Dctn6
COMPARTMENTS	GOCC:0016529	Sarcoplasmic reticulum	4	64	1.44	0.0037	10090.ENSMUSP00000014920,10090.ENSMUSP00000032559,10090.ENSMUSP00000047564,10090.ENSMUSP00000124562	Nol3,Rtn2,Pygm,Manf
STRING clusters	CL:10649	Dynein complex, and microtubule-binding stalk of dynein motor	4	66	1.43	0.0309	10090.ENSMUSP00000025505,10090.ENSMUSP00000030158,10090.ENSMUSP00000033913,10090.ENSMUSP00000049056	Dctn4,Dctn3,Dctn6,Nek9
Reactome	MMU-3371497	HSP90 chaperone cycle for steroid hormone receptors (SHR)	3	52	1.41	0.0474	10090.ENSMUSP00000025505,10090.ENSMUSP00000030158,10090.ENSMUSP00000033913	Dctn4,Dctn3,Dctn6
GO Component	GO:0016529	Sarcoplasmic reticulum	4	70	1.4	0.0045	10090.ENSMUSP00000014920,10090.ENSMUSP00000032559,10090.ENSMUSP00000047564,10090.ENSMUSP00000124562	Nol3,Rtn2,Pygm,Manf
COMPARTMENTS	GOCC:0016528	Sarcoplasm	4	73	1.38	0.0055	10090.ENSMUSP00000014920,10090.ENSMUSP00000032559,10090.ENSMUSP00000047564,10090.ENSMUSP00000124562	Nol3,Rtn2,Pygm,Manf
GO Component	GO:0005844	Polysome	4	75	1.37	0.0045	10090.ENSMUSP00000020741,10090.ENSMUSP00000036881,10090.ENSMUSP00000069432,10090.ENSMUSP00000103541	Drg1,Abcf1,Gcn1l1,Msi2
Reactome	MMU-6807878	COPI-mediated anterograde transport	4	95	1.27	0.0172	10090.ENSMUSP00000025505,10090.ENSMUSP00000027817,10090.ENSMUSP00000030158,10090.ENSMUSP00000033913	Dctn4,Spta1,Dctn3,Dctn6
Reactome	MMU-2132295	MHC class II antigen presentation	5	138	1.2	0.0144	10090.ENSMUSP00000003117,10090.ENSMUSP00000025505,10090.ENSMUSP00000030158,10090.ENSMUSP00000032779,10090.ENSMUSP00000033913	Ap1m1,Dctn4,Dctn3,Ctsc,Dctn6
Reactome	MMU-199977	ER to Golgi Anterograde Transport	5	147	1.18	0.0144	10090.ENSMUSP00000025505,10090.ENSMUSP00000027817,10090.ENSMUSP00000030158,10090.ENSMUSP00000032779,10090.ENSMUSP00000033913	Dctn4,Spta1,Dctn3,Ctsc,Dctn6
Reactome	MMU-948021	Transport to the Golgi and subsequent modification	6	177	1.17	0.0057	10090.ENSMUSP00000025477,10090.ENSMUSP00000025505,10090.ENSMUSP00000027817,10090.ENSMUSP00000030158,10090.ENSMUSP00000032779,10090.ENSMUSP00000033913	St8sia3,Dctn4,Spta1,Dctn3,Ctsc,Dctn6
Reactome	MMU-199991	Membrane Trafficking	8	560	0.8	0.0144	10090.ENSMUSP00000003117,10090.ENSMUSP00000023486,10090.ENSMUSP00000025239,10090.ENSMUSP00000025505,10090.ENSMUSP00000027817,10090.ENSMUSP00000030158,10090.ENSMUSP00000032779,10090.ENSMUSP00000033913	Ap1m1,Tfrc,Bin1,Dctn4,Spta1,Dctn3,Ctsc,Dctn6
COMPARTMENTS	GOCC:1990904	Ribonucleoprotein complex	7	534	0.76	0.0326	10090.ENSMUSP00000020741,10090.ENSMUSP00000021062,10090.ENSMUSP00000028617,10090.ENSMUSP00000033776,10090.ENSMUSP00000036881,10090.ENSMUSP00000069432,10090.ENSMUSP00000103541	Drg1,Ddx5,Api5,Dkc1,Abcf1,Gcn1l1,Msi2
GO Component	GO:1990904	Ribonucleoprotein complex	8	669	0.72	0.0153	10090.ENSMUSP00000020741,10090.ENSMUSP00000021062,10090.ENSMUSP00000028617,10090.ENSMUSP00000033776,10090.ENSMUSP00000036881,10090.ENSMUSP00000069432,10090.ENSMUSP00000077972,10090.ENSMUSP00000103541	Drg1,Ddx5,Api5,Dkc1,Abcf1,Gcn1l1,Grsf1,Msi2
COMPARTMENTS	GOCC:0005783	Endoplasmic reticulum	8	767	0.66	0.0435	10090.ENSMUSP00000010049,10090.ENSMUSP00000014920,10090.ENSMUSP00000022060,10090.ENSMUSP00000022865,10090.ENSMUSP00000032559,10090.ENSMUSP00000047564,10090.ENSMUSP00000059313,10090.ENSMUSP00000124562	Kdsr,Nol3,Pdcd6,Mtdh,Rtn2,Pygm,Nat8l,Manf
TISSUES	BTO:0000421	Connective tissue	16	1868	0.58	0.006	10090.ENSMUSP00000003044,10090.ENSMUSP00000021062,10090.ENSMUSP00000022865,10090.ENSMUSP00000023486,10090.ENSMUSP00000025239,10090.ENSMUSP00000027817,10090.ENSMUSP00000030814,10090.ENSMUSP00000032559,10090.ENSMUSP00000033776,10090.ENSMUSP00000034562,10090.ENSMUSP00000036304,10090.ENSMUSP00000036881,10090.ENSMUSP00000077972,10090.ENSMUSP00000088217,10090.ENSMUSP00000102782,10090.ENSMUSP00000127646	Pnkp,Ddx5,Mtdh,Tfrc,Bin1,Spta1,Cdk5,Rtn2,Dkc1,Cryab,Lpp,Abcf1,Grsf1,Ampd1,Cd300lg,Arsa
COMPARTMENTS	GOCC:0005739	Mitochondrion	10	1178	0.57	0.0402	10090.ENSMUSP00000014920,10090.ENSMUSP00000023486,10090.ENSMUSP00000026937,10090.ENSMUSP00000033913,10090.ENSMUSP00000034562,10090.ENSMUSP00000057635,10090.ENSMUSP00000060900,10090.ENSMUSP00000077972,10090.ENSMUSP00000085981,10090.ENSMUSP00000120778	Nol3,Tfrc,Iscu,Dctn6,Cryab,Gpam,Trnt1,Grsf1,Romo1,Lyrm7
UniProt Keywords	KW-0007	Acetylation	25	3070	0.56	8.02e-07	10090.ENSMUSP00000003044,10090.ENSMUSP00000003117,10090.ENSMUSP00000020741,10090.ENSMUSP00000021062,10090.ENSMUSP00000022060,10090.ENSMUSP00000022865,10090.ENSMUSP00000023289,10090.ENSMUSP00000025239,10090.ENSMUSP00000025505,10090.ENSMUSP00000026506,10090.ENSMUSP00000026866,10090.ENSMUSP00000028617,10090.ENSMUSP00000030158,10090.ENSMUSP00000030814,10090.ENSMUSP00000033776,10090.ENSMUSP00000034562…	Pnkp,Ap1m1,Drg1,Ddx5,Pdcd6,Mtdh,Chkb,Bin1,Dctn4,Clns1a,Sclt1,Api5,Dctn3,Cdk5,Dkc1,Cryab,Lpp,Rbbp8,Pygm,Nek9,Gpam,Trnt1,Gcn1l1,Msi2,Chd9
TISSUES	BTO:0000379	Embryo	12	1528	0.54	0.0387	10090.ENSMUSP00000003044,10090.ENSMUSP00000021062,10090.ENSMUSP00000022865,10090.ENSMUSP00000023486,10090.ENSMUSP00000025239,10090.ENSMUSP00000026917,10090.ENSMUSP00000030814,10090.ENSMUSP00000033776,10090.ENSMUSP00000036304,10090.ENSMUSP00000036881,10090.ENSMUSP00000077972,10090.ENSMUSP00000103541	Pnkp,Ddx5,Mtdh,Tfrc,Bin1,Nrp1,Cdk5,Dkc1,Lpp,Abcf1,Grsf1,Msi2
GO Component	GO:0005739	Mitochondrion	13	1776	0.51	0.0153	10090.ENSMUSP00000003044,10090.ENSMUSP00000014920,10090.ENSMUSP00000023486,10090.ENSMUSP00000026917,10090.ENSMUSP00000026937,10090.ENSMUSP00000033913,10090.ENSMUSP00000034562,10090.ENSMUSP00000057635,10090.ENSMUSP00000059313,10090.ENSMUSP00000060900,10090.ENSMUSP00000077972,10090.ENSMUSP00000085981,10090.ENSMUSP00000120778	Pnkp,Nol3,Tfrc,Nrp1,Iscu,Dctn6,Cryab,Gpam,Nat8l,Trnt1,Grsf1,Romo1,Lyrm7
TISSUES	BTO:0000227	Central nervous system	19	2749	0.48	0.006	10090.ENSMUSP00000022865,10090.ENSMUSP00000023289,10090.ENSMUSP00000025239,10090.ENSMUSP00000025477,10090.ENSMUSP00000026506,10090.ENSMUSP00000030814,10090.ENSMUSP00000032559,10090.ENSMUSP00000033723,10090.ENSMUSP00000033776,10090.ENSMUSP00000033913,10090.ENSMUSP00000034562,10090.ENSMUSP00000036881,10090.ENSMUSP00000047564,10090.ENSMUSP00000059313,10090.ENSMUSP00000077972,10090.ENSMUSP00000085763…	Mtdh,Chkb,Bin1,St8sia3,Clns1a,Cdk5,Rtn2,Syap1,Dkc1,Dctn6,Cryab,Abcf1,Pygm,Nat8l,Grsf1,Mbnl2,Msi2,Manf,Arsa
TISSUES	BTO:0000142	Brain	18	2671	0.47	0.006	10090.ENSMUSP00000022865,10090.ENSMUSP00000023289,10090.ENSMUSP00000025239,10090.ENSMUSP00000025477,10090.ENSMUSP00000026506,10090.ENSMUSP00000030814,10090.ENSMUSP00000032559,10090.ENSMUSP00000033776,10090.ENSMUSP00000033913,10090.ENSMUSP00000034562,10090.ENSMUSP00000036881,10090.ENSMUSP00000047564,10090.ENSMUSP00000059313,10090.ENSMUSP00000077972,10090.ENSMUSP00000085763,10090.ENSMUSP00000103541…	Mtdh,Chkb,Bin1,St8sia3,Clns1a,Cdk5,Rtn2,Dkc1,Dctn6,Cryab,Abcf1,Pygm,Nat8l,Grsf1,Mbnl2,Msi2,Manf,Arsa
GO Component	GO:0005856	Cytoskeleton	13	2060	0.44	0.0482	10090.ENSMUSP00000025239,10090.ENSMUSP00000025505,10090.ENSMUSP00000026506,10090.ENSMUSP00000026866,10090.ENSMUSP00000026917,10090.ENSMUSP00000027817,10090.ENSMUSP00000030158,10090.ENSMUSP00000030814,10090.ENSMUSP00000032779,10090.ENSMUSP00000033913,10090.ENSMUSP00000034562,10090.ENSMUSP00000036304,10090.ENSMUSP00000049056	Bin1,Dctn4,Clns1a,Sclt1,Nrp1,Spta1,Dctn3,Cdk5,Ctsc,Dctn6,Cryab,Lpp,Nek9
TISSUES	BTO:0000282	Head	20	3453	0.41	0.0107	10090.ENSMUSP00000022865,10090.ENSMUSP00000023289,10090.ENSMUSP00000025239,10090.ENSMUSP00000025477,10090.ENSMUSP00000026506,10090.ENSMUSP00000030814,10090.ENSMUSP00000032559,10090.ENSMUSP00000033776,10090.ENSMUSP00000033913,10090.ENSMUSP00000034562,10090.ENSMUSP00000036304,10090.ENSMUSP00000036881,10090.ENSMUSP00000047564,10090.ENSMUSP00000050056,10090.ENSMUSP00000059313,10090.ENSMUSP00000077972…	Mtdh,Chkb,Bin1,St8sia3,Clns1a,Cdk5,Rtn2,Dkc1,Dctn6,Cryab,Lpp,Abcf1,Pygm,Acy3,Nat8l,Grsf1,Mbnl2,Msi2,Manf,Arsa
COMPARTMENTS	GOCC:0043232	Intracellular non-membrane-bounded organelle	17	2950	0.41	0.0309	10090.ENSMUSP00000003044,10090.ENSMUSP00000021062,10090.ENSMUSP00000022865,10090.ENSMUSP00000025505,10090.ENSMUSP00000026866,10090.ENSMUSP00000026917,10090.ENSMUSP00000027817,10090.ENSMUSP00000030158,10090.ENSMUSP00000030814,10090.ENSMUSP00000032559,10090.ENSMUSP00000033776,10090.ENSMUSP00000033913,10090.ENSMUSP00000034562,10090.ENSMUSP00000036881,10090.ENSMUSP00000046255,10090.ENSMUSP00000047564…	Pnkp,Ddx5,Mtdh,Dctn4,Sclt1,Nrp1,Spta1,Dctn3,Cdk5,Rtn2,Dkc1,Dctn6,Cryab,Abcf1,Rbbp8,Pygm,Grsf1
COMPARTMENTS	GOCC:0043228	Non-membrane-bounded organelle	17	2982	0.4	0.0326	10090.ENSMUSP00000003044,10090.ENSMUSP00000021062,10090.ENSMUSP00000022865,10090.ENSMUSP00000025505,10090.ENSMUSP00000026866,10090.ENSMUSP00000026917,10090.ENSMUSP00000027817,10090.ENSMUSP00000030158,10090.ENSMUSP00000030814,10090.ENSMUSP00000032559,10090.ENSMUSP00000033776,10090.ENSMUSP00000033913,10090.ENSMUSP00000034562,10090.ENSMUSP00000036881,10090.ENSMUSP00000046255,10090.ENSMUSP00000047564…	Pnkp,Ddx5,Mtdh,Dctn4,Sclt1,Nrp1,Spta1,Dctn3,Cdk5,Rtn2,Dkc1,Dctn6,Cryab,Abcf1,Rbbp8,Pygm,Grsf1
GO Component	GO:0043232	Intracellular non-membrane-bounded organelle	22	4035	0.38	0.0045	10090.ENSMUSP00000003044,10090.ENSMUSP00000014920,10090.ENSMUSP00000021062,10090.ENSMUSP00000022865,10090.ENSMUSP00000025239,10090.ENSMUSP00000025505,10090.ENSMUSP00000026506,10090.ENSMUSP00000026866,10090.ENSMUSP00000026917,10090.ENSMUSP00000027817,10090.ENSMUSP00000030158,10090.ENSMUSP00000030814,10090.ENSMUSP00000032779,10090.ENSMUSP00000033776,10090.ENSMUSP00000033913,10090.ENSMUSP00000034562…	Pnkp,Nol3,Ddx5,Mtdh,Bin1,Dctn4,Clns1a,Sclt1,Nrp1,Spta1,Dctn3,Cdk5,Ctsc,Dkc1,Dctn6,Cryab,Lpp,Abcf1,Rbbp8,Pygm,Nek9,Grsf1
GO Component	GO:0012505	Endomembrane system	20	3859	0.36	0.0164	10090.ENSMUSP00000003117,10090.ENSMUSP00000010049,10090.ENSMUSP00000014920,10090.ENSMUSP00000022060,10090.ENSMUSP00000022865,10090.ENSMUSP00000023486,10090.ENSMUSP00000025239,10090.ENSMUSP00000025477,10090.ENSMUSP00000026917,10090.ENSMUSP00000032559,10090.ENSMUSP00000032779,10090.ENSMUSP00000033723,10090.ENSMUSP00000034562,10090.ENSMUSP00000036881,10090.ENSMUSP00000047564,10090.ENSMUSP00000059313…	Ap1m1,Kdsr,Nol3,Pdcd6,Mtdh,Tfrc,Bin1,St8sia3,Nrp1,Rtn2,Ctsc,Syap1,Cryab,Abcf1,Pygm,Nat8l,Fkbp2,Cd300lg,Manf,Arsa
UniProt Keywords	KW-0963	Cytoplasm	25	4763	0.36	0.0017	10090.ENSMUSP00000014920,10090.ENSMUSP00000020741,10090.ENSMUSP00000022060,10090.ENSMUSP00000022865,10090.ENSMUSP00000025239,10090.ENSMUSP00000025505,10090.ENSMUSP00000026506,10090.ENSMUSP00000026866,10090.ENSMUSP00000026917,10090.ENSMUSP00000027817,10090.ENSMUSP00000028617,10090.ENSMUSP00000030158,10090.ENSMUSP00000030814,10090.ENSMUSP00000033723,10090.ENSMUSP00000033913,10090.ENSMUSP00000034562…	Nol3,Drg1,Pdcd6,Mtdh,Bin1,Dctn4,Clns1a,Sclt1,Nrp1,Spta1,Api5,Dctn3,Cdk5,Syap1,Dctn6,Cryab,Lpp,Abcf1,Nek9,Acy3,Nat8l,Gcn1l1,Mbnl2,Msi2,Chd9
COMPARTMENTS	GOCC:0043231	Intracellular membrane-bounded organelle	32	6320	0.35	0.00013	10090.ENSMUSP00000003044,10090.ENSMUSP00000003117,10090.ENSMUSP00000010049,10090.ENSMUSP00000014920,10090.ENSMUSP00000021062,10090.ENSMUSP00000022060,10090.ENSMUSP00000022304,10090.ENSMUSP00000022865,10090.ENSMUSP00000023486,10090.ENSMUSP00000023897,10090.ENSMUSP00000025239,10090.ENSMUSP00000026937,10090.ENSMUSP00000028617,10090.ENSMUSP00000030814,10090.ENSMUSP00000032559,10090.ENSMUSP00000032779…	Pnkp,Ap1m1,Kdsr,Nol3,Ddx5,Pdcd6,Thrb,Mtdh,Tfrc,Gzma,Bin1,Iscu,Api5,Cdk5,Rtn2,Ctsc,Syap1,Dkc1,Dctn6,Cryab,Rbbp8,Pygm,Gpam,Nat8l,Trnt1,Grsf1,Romo1,Msi2,Chd9,Lyrm7,Manf,Arsa
COMPARTMENTS	GOCC:0005737	Cytoplasm	32	6579	0.33	0.00025	10090.ENSMUSP00000003117,10090.ENSMUSP00000010049,10090.ENSMUSP00000014920,10090.ENSMUSP00000020741,10090.ENSMUSP00000022060,10090.ENSMUSP00000022865,10090.ENSMUSP00000023486,10090.ENSMUSP00000025239,10090.ENSMUSP00000026506,10090.ENSMUSP00000026866,10090.ENSMUSP00000026917,10090.ENSMUSP00000026937,10090.ENSMUSP00000027817,10090.ENSMUSP00000030814,10090.ENSMUSP00000032559,10090.ENSMUSP00000032779…	Ap1m1,Kdsr,Nol3,Drg1,Pdcd6,Mtdh,Tfrc,Bin1,Clns1a,Sclt1,Nrp1,Iscu,Spta1,Cdk5,Rtn2,Ctsc,Syap1,Dctn6,Cryab,Lpp,Pygm,Acy3,Gpam,Nat8l,Trnt1,Gcn1l1,Grsf1,Romo1,Msi2,Lyrm7,Manf,Arsa
GO Component	GO:0032991	Protein-containing complex	23	4895	0.32	0.0168	10090.ENSMUSP00000003117,10090.ENSMUSP00000020741,10090.ENSMUSP00000021062,10090.ENSMUSP00000022060,10090.ENSMUSP00000022304,10090.ENSMUSP00000023486,10090.ENSMUSP00000025239,10090.ENSMUSP00000025505,10090.ENSMUSP00000026506,10090.ENSMUSP00000026866,10090.ENSMUSP00000027817,10090.ENSMUSP00000028617,10090.ENSMUSP00000030158,10090.ENSMUSP00000030814,10090.ENSMUSP00000033776,10090.ENSMUSP00000033913…	Ap1m1,Drg1,Ddx5,Pdcd6,Thrb,Tfrc,Bin1,Dctn4,Clns1a,Sclt1,Spta1,Api5,Dctn3,Cdk5,Dkc1,Dctn6,Cryab,Abcf1,Rbbp8,Gcn1l1,Grsf1,Romo1,Msi2
COMPARTMENTS	GOCC:0043229	Intracellular organelle	38	8073	0.32	1.83e-05	10090.ENSMUSP00000003044,10090.ENSMUSP00000003117,10090.ENSMUSP00000010049,10090.ENSMUSP00000014920,10090.ENSMUSP00000021062,10090.ENSMUSP00000022060,10090.ENSMUSP00000022304,10090.ENSMUSP00000022865,10090.ENSMUSP00000023486,10090.ENSMUSP00000023897,10090.ENSMUSP00000025239,10090.ENSMUSP00000025505,10090.ENSMUSP00000026866,10090.ENSMUSP00000026917,10090.ENSMUSP00000026937,10090.ENSMUSP00000027817…	Pnkp,Ap1m1,Kdsr,Nol3,Ddx5,Pdcd6,Thrb,Mtdh,Tfrc,Gzma,Bin1,Dctn4,Sclt1,Nrp1,Iscu,Spta1,Api5,Dctn3,Cdk5,Rtn2,Ctsc,Syap1,Dkc1,Dctn6,Cryab,Abcf1,Rbbp8,Pygm,Gpam,Nat8l,Trnt1,Grsf1,Romo1,Msi2,Chd9,Lyrm7,Manf,Arsa
GO Process	GO:0044237	Cellular metabolic process	30	6445	0.31	0.0396	10090.ENSMUSP00000003044,10090.ENSMUSP00000010049,10090.ENSMUSP00000014920,10090.ENSMUSP00000020741,10090.ENSMUSP00000021062,10090.ENSMUSP00000022060,10090.ENSMUSP00000023289,10090.ENSMUSP00000023486,10090.ENSMUSP00000023897,10090.ENSMUSP00000025477,10090.ENSMUSP00000026506,10090.ENSMUSP00000026917,10090.ENSMUSP00000026937,10090.ENSMUSP00000027817,10090.ENSMUSP00000030814,10090.ENSMUSP00000032779…	Pnkp,Kdsr,Nol3,Drg1,Ddx5,Pdcd6,Chkb,Tfrc,Gzma,St8sia3,Clns1a,Nrp1,Iscu,Spta1,Cdk5,Ctsc,Dkc1,Cryab,Abcf1,Rbbp8,Pygm,Nek9,Gpam,Trnt1,Fkbp2,Grsf1,Mbnl2,Ampd1,Lyrm7,Arsa
COMPARTMENTS	GOCC:0043227	Membrane-bounded organelle	33	7176	0.31	0.00036	10090.ENSMUSP00000003044,10090.ENSMUSP00000003117,10090.ENSMUSP00000010049,10090.ENSMUSP00000014920,10090.ENSMUSP00000021062,10090.ENSMUSP00000022060,10090.ENSMUSP00000022304,10090.ENSMUSP00000022865,10090.ENSMUSP00000023486,10090.ENSMUSP00000023897,10090.ENSMUSP00000025239,10090.ENSMUSP00000026917,10090.ENSMUSP00000026937,10090.ENSMUSP00000028617,10090.ENSMUSP00000030814,10090.ENSMUSP00000032559…	Pnkp,Ap1m1,Kdsr,Nol3,Ddx5,Pdcd6,Thrb,Mtdh,Tfrc,Gzma,Bin1,Nrp1,Iscu,Api5,Cdk5,Rtn2,Ctsc,Syap1,Dkc1,Dctn6,Cryab,Rbbp8,Pygm,Gpam,Nat8l,Trnt1,Grsf1,Romo1,Msi2,Chd9,Lyrm7,Manf,Arsa
UniProt Keywords	KW-0597	Phosphoprotein	35	7551	0.31	7.69e-05	10090.ENSMUSP00000003044,10090.ENSMUSP00000003117,10090.ENSMUSP00000014920,10090.ENSMUSP00000020741,10090.ENSMUSP00000021062,10090.ENSMUSP00000022865,10090.ENSMUSP00000023486,10090.ENSMUSP00000025239,10090.ENSMUSP00000025505,10090.ENSMUSP00000026506,10090.ENSMUSP00000026866,10090.ENSMUSP00000026917,10090.ENSMUSP00000027817,10090.ENSMUSP00000028617,10090.ENSMUSP00000030814,10090.ENSMUSP00000032559…	Pnkp,Ap1m1,Nol3,Drg1,Ddx5,Mtdh,Tfrc,Bin1,Dctn4,Clns1a,Sclt1,Nrp1,Spta1,Api5,Cdk5,Rtn2,Syap1,Dkc1,Dctn6,Cryab,Lpp,Abcf1,Rbbp8,Pygm,Nek9,Acy3,Gpam,Trnt1,Gcn1l1,Grsf1,Ampd1,Msi2,Chd9,Lyrm7,Manf
COMPARTMENTS	GOCC:0005622	Intracellular	44	9943	0.29	6.68e-07	10090.ENSMUSP00000003044,10090.ENSMUSP00000003117,10090.ENSMUSP00000010049,10090.ENSMUSP00000014920,10090.ENSMUSP00000020741,10090.ENSMUSP00000021062,10090.ENSMUSP00000022060,10090.ENSMUSP00000022304,10090.ENSMUSP00000022865,10090.ENSMUSP00000023486,10090.ENSMUSP00000023897,10090.ENSMUSP00000025239,10090.ENSMUSP00000025505,10090.ENSMUSP00000026506,10090.ENSMUSP00000026866,10090.ENSMUSP00000026917…	Pnkp,Ap1m1,Kdsr,Nol3,Drg1,Ddx5,Pdcd6,Thrb,Mtdh,Tfrc,Gzma,Bin1,Dctn4,Clns1a,Sclt1,Nrp1,Iscu,Spta1,Api5,Dctn3,Cdk5,Rtn2,Ctsc,Syap1,Dkc1,Dctn6,Cryab,Lpp,Abcf1,Rbbp8,Pygm,Acy3,Gpam,Nat8l,Trnt1,Gcn1l1,Grsf1,Mbnl2,Romo1,Msi2,Chd9,Lyrm7,Manf,Arsa
COMPARTMENTS	GOCC:0043226	Organelle	38	8565	0.29	7.62e-05	10090.ENSMUSP00000003044,10090.ENSMUSP00000003117,10090.ENSMUSP00000010049,10090.ENSMUSP00000014920,10090.ENSMUSP00000021062,10090.ENSMUSP00000022060,10090.ENSMUSP00000022304,10090.ENSMUSP00000022865,10090.ENSMUSP00000023486,10090.ENSMUSP00000023897,10090.ENSMUSP00000025239,10090.ENSMUSP00000025505,10090.ENSMUSP00000026866,10090.ENSMUSP00000026917,10090.ENSMUSP00000026937,10090.ENSMUSP00000027817…	Pnkp,Ap1m1,Kdsr,Nol3,Ddx5,Pdcd6,Thrb,Mtdh,Tfrc,Gzma,Bin1,Dctn4,Sclt1,Nrp1,Iscu,Spta1,Api5,Dctn3,Cdk5,Rtn2,Ctsc,Syap1,Dkc1,Dctn6,Cryab,Abcf1,Rbbp8,Pygm,Gpam,Nat8l,Trnt1,Grsf1,Romo1,Msi2,Chd9,Lyrm7,Manf,Arsa
GO Component	GO:0005737	Cytoplasm	44	10283	0.28	9.72e-07	10090.ENSMUSP00000003044,10090.ENSMUSP00000003117,10090.ENSMUSP00000010049,10090.ENSMUSP00000014920,10090.ENSMUSP00000020741,10090.ENSMUSP00000021062,10090.ENSMUSP00000022060,10090.ENSMUSP00000022865,10090.ENSMUSP00000023486,10090.ENSMUSP00000025239,10090.ENSMUSP00000025477,10090.ENSMUSP00000025505,10090.ENSMUSP00000026506,10090.ENSMUSP00000026866,10090.ENSMUSP00000026917,10090.ENSMUSP00000026937…	Pnkp,Ap1m1,Kdsr,Nol3,Drg1,Ddx5,Pdcd6,Mtdh,Tfrc,Bin1,St8sia3,Dctn4,Clns1a,Sclt1,Nrp1,Iscu,Spta1,Api5,Dctn3,Cdk5,Rtn2,Ctsc,Syap1,Dctn6,Cryab,Lpp,Abcf1,Pygm,Nek9,Acy3,Gpam,Nat8l,Trnt1,Gcn1l1,Grsf1,Mbnl2,Romo1,Ampd1,Cd300lg,Msi2,Chd9,Lyrm7,Manf,Arsa
GO Component	GO:0043231	Intracellular membrane-bounded organelle	41	9507	0.28	5.71e-06	10090.ENSMUSP00000003044,10090.ENSMUSP00000003117,10090.ENSMUSP00000010049,10090.ENSMUSP00000014920,10090.ENSMUSP00000020741,10090.ENSMUSP00000021062,10090.ENSMUSP00000022060,10090.ENSMUSP00000022304,10090.ENSMUSP00000022865,10090.ENSMUSP00000023486,10090.ENSMUSP00000023897,10090.ENSMUSP00000025239,10090.ENSMUSP00000025477,10090.ENSMUSP00000026506,10090.ENSMUSP00000026917,10090.ENSMUSP00000026937…	Pnkp,Ap1m1,Kdsr,Nol3,Drg1,Ddx5,Pdcd6,Thrb,Mtdh,Tfrc,Gzma,Bin1,St8sia3,Clns1a,Nrp1,Iscu,Api5,Dctn3,Cdk5,Rtn2,Ctsc,Syap1,Dkc1,Dctn6,Cryab,Lpp,Abcf1,Rbbp8,Pygm,Nek9,Gpam,Nat8l,Trnt1,Grsf1,Mbnl2,Romo1,Msi2,Chd9,Lyrm7,Manf,Arsa
GO Component	GO:0043227	Membrane-bounded organelle	43	10370	0.26	3.9e-06	10090.ENSMUSP00000003044,10090.ENSMUSP00000003117,10090.ENSMUSP00000010049,10090.ENSMUSP00000014920,10090.ENSMUSP00000020741,10090.ENSMUSP00000021062,10090.ENSMUSP00000022060,10090.ENSMUSP00000022304,10090.ENSMUSP00000022865,10090.ENSMUSP00000023486,10090.ENSMUSP00000023897,10090.ENSMUSP00000025239,10090.ENSMUSP00000025477,10090.ENSMUSP00000026506,10090.ENSMUSP00000026917,10090.ENSMUSP00000026937…	Pnkp,Ap1m1,Kdsr,Nol3,Drg1,Ddx5,Pdcd6,Thrb,Mtdh,Tfrc,Gzma,Bin1,St8sia3,Clns1a,Nrp1,Iscu,Api5,Dctn3,Cdk5,Rtn2,Ctsc,Syap1,Dkc1,Dctn6,Cryab,Lpp,Abcf1,Rbbp8,Pygm,Nek9,Gpam,Nat8l,Trnt1,Fkbp2,Grsf1,Mbnl2,Romo1,Cd300lg,Msi2,Chd9,Lyrm7,Manf,Arsa
GO Component	GO:0005634	Nucleus	26	6330	0.26	0.0428	10090.ENSMUSP00000003044,10090.ENSMUSP00000014920,10090.ENSMUSP00000020741,10090.ENSMUSP00000021062,10090.ENSMUSP00000022060,10090.ENSMUSP00000022304,10090.ENSMUSP00000022865,10090.ENSMUSP00000023486,10090.ENSMUSP00000023897,10090.ENSMUSP00000025239,10090.ENSMUSP00000026506,10090.ENSMUSP00000028617,10090.ENSMUSP00000030158,10090.ENSMUSP00000030814,10090.ENSMUSP00000032779,10090.ENSMUSP00000033723…	Pnkp,Nol3,Drg1,Ddx5,Pdcd6,Thrb,Mtdh,Tfrc,Gzma,Bin1,Clns1a,Api5,Dctn3,Cdk5,Ctsc,Syap1,Dkc1,Cryab,Lpp,Abcf1,Rbbp8,Nek9,Grsf1,Mbnl2,Msi2,Chd9
GO Component	GO:0043229	Intracellular organelle	45	11084	0.25	1.15e-06	10090.ENSMUSP00000003044,10090.ENSMUSP00000003117,10090.ENSMUSP00000010049,10090.ENSMUSP00000014920,10090.ENSMUSP00000020741,10090.ENSMUSP00000021062,10090.ENSMUSP00000022060,10090.ENSMUSP00000022304,10090.ENSMUSP00000022865,10090.ENSMUSP00000023486,10090.ENSMUSP00000023897,10090.ENSMUSP00000025239,10090.ENSMUSP00000025477,10090.ENSMUSP00000025505,10090.ENSMUSP00000026506,10090.ENSMUSP00000026866…	Pnkp,Ap1m1,Kdsr,Nol3,Drg1,Ddx5,Pdcd6,Thrb,Mtdh,Tfrc,Gzma,Bin1,St8sia3,Dctn4,Clns1a,Sclt1,Nrp1,Iscu,Spta1,Api5,Dctn3,Cdk5,Rtn2,Ctsc,Syap1,Dkc1,Dctn6,Cryab,Lpp,Abcf1,Rbbp8,Pygm,Nek9,Gpam,Nat8l,Trnt1,Grsf1,Mbnl2,Romo1,Cd300lg,Msi2,Chd9,Lyrm7,Manf,Arsa
TISSUES	BTO:0001489	Whole body	37	9158	0.25	0.006	10090.ENSMUSP00000003044,10090.ENSMUSP00000003117,10090.ENSMUSP00000020741,10090.ENSMUSP00000021062,10090.ENSMUSP00000022304,10090.ENSMUSP00000022865,10090.ENSMUSP00000023289,10090.ENSMUSP00000023486,10090.ENSMUSP00000025239,10090.ENSMUSP00000025477,10090.ENSMUSP00000026506,10090.ENSMUSP00000026866,10090.ENSMUSP00000026917,10090.ENSMUSP00000027817,10090.ENSMUSP00000030814,10090.ENSMUSP00000032559…	Pnkp,Ap1m1,Drg1,Ddx5,Thrb,Mtdh,Chkb,Tfrc,Bin1,St8sia3,Clns1a,Sclt1,Nrp1,Spta1,Cdk5,Rtn2,Ctsc,Syap1,Dkc1,Dctn6,Cryab,Lpp,Abcf1,Rbbp8,Pygm,Nek9,Acy3,Gpam,Nat8l,Grsf1,Mbnl2,Ampd1,Cd300lg,Msi2,Chd9,Manf,Arsa
GO Component	GO:0043226	Organelle	46	11550	0.24	9.72e-07	10090.ENSMUSP00000003044,10090.ENSMUSP00000003117,10090.ENSMUSP00000010049,10090.ENSMUSP00000014920,10090.ENSMUSP00000020741,10090.ENSMUSP00000021062,10090.ENSMUSP00000022060,10090.ENSMUSP00000022304,10090.ENSMUSP00000022865,10090.ENSMUSP00000023486,10090.ENSMUSP00000023897,10090.ENSMUSP00000025239,10090.ENSMUSP00000025477,10090.ENSMUSP00000025505,10090.ENSMUSP00000026506,10090.ENSMUSP00000026866…	Pnkp,Ap1m1,Kdsr,Nol3,Drg1,Ddx5,Pdcd6,Thrb,Mtdh,Tfrc,Gzma,Bin1,St8sia3,Dctn4,Clns1a,Sclt1,Nrp1,Iscu,Spta1,Api5,Dctn3,Cdk5,Rtn2,Ctsc,Syap1,Dkc1,Dctn6,Cryab,Lpp,Abcf1,Rbbp8,Pygm,Nek9,Gpam,Nat8l,Trnt1,Fkbp2,Grsf1,Mbnl2,Romo1,Cd300lg,Msi2,Chd9,Lyrm7,Manf,Arsa
GO Component	GO:0005622	Intracellular	48	12596	0.23	8.92e-07	10090.ENSMUSP00000003044,10090.ENSMUSP00000003117,10090.ENSMUSP00000010049,10090.ENSMUSP00000014920,10090.ENSMUSP00000020741,10090.ENSMUSP00000021062,10090.ENSMUSP00000022060,10090.ENSMUSP00000022304,10090.ENSMUSP00000022865,10090.ENSMUSP00000023486,10090.ENSMUSP00000023897,10090.ENSMUSP00000025239,10090.ENSMUSP00000025477,10090.ENSMUSP00000025505,10090.ENSMUSP00000026506,10090.ENSMUSP00000026866…	Pnkp,Ap1m1,Kdsr,Nol3,Drg1,Ddx5,Pdcd6,Thrb,Mtdh,Tfrc,Gzma,Bin1,St8sia3,Dctn4,Clns1a,Sclt1,Nrp1,Iscu,Spta1,Api5,Dctn3,Cdk5,Rtn2,Ctsc,Syap1,Dkc1,Dctn6,Cryab,Lpp,Abcf1,Rbbp8,Pygm,Nek9,Acy3,Gpam,Nat8l,Trnt1,Gcn1l1,Grsf1,Mbnl2,Romo1,Ampd1,Cd300lg,Msi2,Chd9,Lyrm7,Manf,Arsa
COMPARTMENTS	GOCC:0110165	Cellular anatomical entity	44	12108	0.2	0.00025	10090.ENSMUSP00000003044,10090.ENSMUSP00000003117,10090.ENSMUSP00000010049,10090.ENSMUSP00000014920,10090.ENSMUSP00000020741,10090.ENSMUSP00000021062,10090.ENSMUSP00000022060,10090.ENSMUSP00000022304,10090.ENSMUSP00000022865,10090.ENSMUSP00000023486,10090.ENSMUSP00000023897,10090.ENSMUSP00000025239,10090.ENSMUSP00000025505,10090.ENSMUSP00000026506,10090.ENSMUSP00000026866,10090.ENSMUSP00000026917…	Pnkp,Ap1m1,Kdsr,Nol3,Drg1,Ddx5,Pdcd6,Thrb,Mtdh,Tfrc,Gzma,Bin1,Dctn4,Clns1a,Sclt1,Nrp1,Iscu,Spta1,Api5,Dctn3,Cdk5,Rtn2,Ctsc,Syap1,Dkc1,Dctn6,Cryab,Lpp,Abcf1,Rbbp8,Pygm,Acy3,Gpam,Nat8l,Trnt1,Gcn1l1,Grsf1,Romo1,Cd300lg,Msi2,Chd9,Lyrm7,Manf,Arsa
GO Process	GO:0009987	Cellular process	47	13330	0.19	0.00095	10090.ENSMUSP00000003044,10090.ENSMUSP00000003117,10090.ENSMUSP00000010049,10090.ENSMUSP00000014920,10090.ENSMUSP00000020741,10090.ENSMUSP00000021062,10090.ENSMUSP00000022060,10090.ENSMUSP00000022304,10090.ENSMUSP00000022865,10090.ENSMUSP00000023289,10090.ENSMUSP00000023486,10090.ENSMUSP00000023897,10090.ENSMUSP00000025239,10090.ENSMUSP00000025477,10090.ENSMUSP00000026506,10090.ENSMUSP00000026866…	Pnkp,Ap1m1,Kdsr,Nol3,Drg1,Ddx5,Pdcd6,Thrb,Mtdh,Chkb,Tfrc,Gzma,Bin1,St8sia3,Clns1a,Sclt1,Nrp1,Iscu,Spta1,Api5,Dctn3,Cdk5,Rtn2,Ctsc,Syap1,Dkc1,Dctn6,Cryab,Lpp,Abcf1,Rbbp8,Pygm,Nek9,Gpam,Trnt1,Fkbp2,Gcn1l1,Grsf1,Mbnl2,Romo1,Ampd1,Cd300lg,Msi2,Chd9,Lyrm7,Manf,Arsa
GO Component	GO:0110165	Cellular anatomical entity	49	15632	0.14	0.00018	10090.ENSMUSP00000003044,10090.ENSMUSP00000003117,10090.ENSMUSP00000010049,10090.ENSMUSP00000014920,10090.ENSMUSP00000020741,10090.ENSMUSP00000021062,10090.ENSMUSP00000022060,10090.ENSMUSP00000022304,10090.ENSMUSP00000022865,10090.ENSMUSP00000023486,10090.ENSMUSP00000023897,10090.ENSMUSP00000025239,10090.ENSMUSP00000025477,10090.ENSMUSP00000025505,10090.ENSMUSP00000026506,10090.ENSMUSP00000026866…	Pnkp,Ap1m1,Kdsr,Nol3,Drg1,Ddx5,Pdcd6,Thrb,Mtdh,Tfrc,Gzma,Bin1,St8sia3,Dctn4,Clns1a,Sclt1,Nrp1,Iscu,Spta1,Api5,Dctn3,Cdk5,Rtn2,Ctsc,Syap1,Dkc1,Dctn6,Cryab,Lpp,Abcf1,Rbbp8,Pygm,Nek9,Acy3,Gpam,Nat8l,Trnt1,Fkbp2,Gcn1l1,Grsf1,Mbnl2,Romo1,Ampd1,Cd300lg,Msi2,Chd9,Lyrm7,Manf,Arsa

### Sheet: WAT_Bottom50_FC_enrichment.all
STRING search with proteins reduced in WAT of THC mice by fold change (Bottom 50)
#category	term ID	term description	observed gene count	background gene count	strength	false discovery rate	matching proteins in your network (IDs)	matching proteins in your network (labels)
GO Process	GO:0044346	Fibroblast apoptotic process	2	2	2.64	0.0322	10090.ENSMUSP00000077757,10090.ENSMUSP00000130738	Bak1,Cul3
GO Function	GO:0097100	Supercoiled dna binding	2	5	2.25	0.0422	10090.ENSMUSP00000030207,10090.ENSMUSP00000065940	Psip1,Hmgb2
GO Function	GO:0008536	Ran GTPase binding	3	34	1.59	0.037	10090.ENSMUSP00000012679,10090.ENSMUSP00000105028,10090.ENSMUSP00000133076	Tnpo3,Tnpo1,Tnpo2
GO Process	GO:1901992	Positive regulation of mitotic cell cycle phase transition	4	85	1.32	0.0487	10090.ENSMUSP00000000804,10090.ENSMUSP00000057938,10090.ENSMUSP00000071163,10090.ENSMUSP00000130738	Ddx3x,Cenpe,Rcc2,Cul3
GO Function	GO:0031267	Small gtpase binding	8	393	0.95	0.0033	10090.ENSMUSP00000007266,10090.ENSMUSP00000012679,10090.ENSMUSP00000030286,10090.ENSMUSP00000035992,10090.ENSMUSP00000071163,10090.ENSMUSP00000100010,10090.ENSMUSP00000105028,10090.ENSMUSP00000133076	Lsm2,Tnpo3,Dock7,Gga1,Rcc2,Exoc2,Tnpo1,Tnpo2
GO Function	GO:0017016	Ras GTPase binding	7	377	0.91	0.0128	10090.ENSMUSP00000007266,10090.ENSMUSP00000012679,10090.ENSMUSP00000030286,10090.ENSMUSP00000071163,10090.ENSMUSP00000100010,10090.ENSMUSP00000105028,10090.ENSMUSP00000133076	Lsm2,Tnpo3,Dock7,Rcc2,Exoc2,Tnpo1,Tnpo2
GO Process	GO:0051345	Positive regulation of hydrolase activity	9	682	0.76	0.0309	10090.ENSMUSP00000000049,10090.ENSMUSP00000000804,10090.ENSMUSP00000001043,10090.ENSMUSP00000030286,10090.ENSMUSP00000038838,10090.ENSMUSP00000065940,10090.ENSMUSP00000069257,10090.ENSMUSP00000071163,10090.ENSMUSP00000077757	Apoh,Ddx3x,Chtop,Dock7,Lyn,Hmgb2,Ppp1r12a,Rcc2,Bak1
UniProt Keywords	KW-0488	Methylation	11	926	0.72	0.0011	10090.ENSMUSP00000000804,10090.ENSMUSP00000001043,10090.ENSMUSP00000026144,10090.ENSMUSP00000030286,10090.ENSMUSP00000031167,10090.ENSMUSP00000034432,10090.ENSMUSP00000057938,10090.ENSMUSP00000085993,10090.ENSMUSP00000086948,10090.ENSMUSP00000100059,10090.ENSMUSP00000129597	Ddx3x,Chtop,Dcxr,Dock7,Polr2b,Cfdp1,Cenpe,Srrm2,Aak1,Ufl1,Tonsl
UniProt Keywords	KW-0653	Protein transport	7	586	0.72	0.0457	10090.ENSMUSP00000005798,10090.ENSMUSP00000012679,10090.ENSMUSP00000035992,10090.ENSMUSP00000098631,10090.ENSMUSP00000100010,10090.ENSMUSP00000105028,10090.ENSMUSP00000133076	Snx6,Tnpo3,Gga1,Jagn1,Exoc2,Tnpo1,Tnpo2
GO Component	GO:0005694	Chromosome	10	1024	0.63	0.0217	10090.ENSMUSP00000030207,10090.ENSMUSP00000031167,10090.ENSMUSP00000034432,10090.ENSMUSP00000053943,10090.ENSMUSP00000057938,10090.ENSMUSP00000065940,10090.ENSMUSP00000069257,10090.ENSMUSP00000071163,10090.ENSMUSP00000099542,10090.ENSMUSP00000129597	Psip1,Polr2b,Cfdp1,Basp1,Cenpe,Hmgb2,Ppp1r12a,Rcc2,Ddi2,Tonsl
GO Process	GO:0045184	Establishment of protein localization	12	1288	0.61	0.0309	10090.ENSMUSP00000001043,10090.ENSMUSP00000005798,10090.ENSMUSP00000012679,10090.ENSMUSP00000035992,10090.ENSMUSP00000038838,10090.ENSMUSP00000057938,10090.ENSMUSP00000071163,10090.ENSMUSP00000098631,10090.ENSMUSP00000100010,10090.ENSMUSP00000105028,10090.ENSMUSP00000129597,10090.ENSMUSP00000133076	Chtop,Snx6,Tnpo3,Gga1,Lyn,Cenpe,Rcc2,Jagn1,Exoc2,Tnpo1,Tonsl,Tnpo2
GO Component	GO:0099080	Supramolecular complex	10	1160	0.58	0.0464	10090.ENSMUSP00000000804,10090.ENSMUSP00000001043,10090.ENSMUSP00000007266,10090.ENSMUSP00000023072,10090.ENSMUSP00000026144,10090.ENSMUSP00000034432,10090.ENSMUSP00000057938,10090.ENSMUSP00000069257,10090.ENSMUSP00000071163,10090.ENSMUSP00000130738	Ddx3x,Chtop,Lsm2,Parvb,Dcxr,Cfdp1,Cenpe,Ppp1r12a,Rcc2,Cul3
GO Function	GO:0019899	Enzyme binding	17	2277	0.52	0.0049	10090.ENSMUSP00000007266,10090.ENSMUSP00000012679,10090.ENSMUSP00000023036,10090.ENSMUSP00000024932,10090.ENSMUSP00000030286,10090.ENSMUSP00000035992,10090.ENSMUSP00000038838,10090.ENSMUSP00000044050,10090.ENSMUSP00000051799,10090.ENSMUSP00000057938,10090.ENSMUSP00000069257,10090.ENSMUSP00000071163,10090.ENSMUSP00000080081,10090.ENSMUSP00000100010,10090.ENSMUSP00000105028,10090.ENSMUSP00000130738…	Lsm2,Tnpo3,Rbx1,Atp6v0c,Dock7,Gga1,Lyn,Dpp4,Ensa,Cenpe,Ppp1r12a,Rcc2,Fxn,Exoc2,Tnpo1,Cul3,Tnpo2
TISSUES	BTO:0000421	Connective tissue	14	1868	0.52	0.0343	10090.ENSMUSP00000000804,10090.ENSMUSP00000020768,10090.ENSMUSP00000030207,10090.ENSMUSP00000030286,10090.ENSMUSP00000038838,10090.ENSMUSP00000041232,10090.ENSMUSP00000048334,10090.ENSMUSP00000058105,10090.ENSMUSP00000065940,10090.ENSMUSP00000071163,10090.ENSMUSP00000073371,10090.ENSMUSP00000077757,10090.ENSMUSP00000085993,10090.ENSMUSP00000086948	Ddx3x,Pgam2,Psip1,Dock7,Lyn,Igsf8,Fbln2,Raly,Hmgb2,Rcc2,Lima1,Bak1,Srrm2,Aak1
UniProt Keywords	KW-0007	Acetylation	23	3070	0.52	2.67e-05	10090.ENSMUSP00000000804,10090.ENSMUSP00000001043,10090.ENSMUSP00000002655,10090.ENSMUSP00000005798,10090.ENSMUSP00000012679,10090.ENSMUSP00000023036,10090.ENSMUSP00000026144,10090.ENSMUSP00000029387,10090.ENSMUSP00000030286,10090.ENSMUSP00000035992,10090.ENSMUSP00000051799,10090.ENSMUSP00000058105,10090.ENSMUSP00000065940,10090.ENSMUSP00000071163,10090.ENSMUSP00000073371,10090.ENSMUSP00000077757…	Ddx3x,Chtop,Mien1,Snx6,Tnpo3,Rbx1,Dcxr,Eif2a,Dock7,Gga1,Ensa,Raly,Hmgb2,Rcc2,Lima1,Bak1,Srrm2,Aak1,Exoc2,Ufl1,Pfdn5,Cul3,Tnpo2
GO Process	GO:0051234	Establishment of localization	23	3522	0.46	0.0019	10090.ENSMUSP00000000049,10090.ENSMUSP00000001043,10090.ENSMUSP00000005798,10090.ENSMUSP00000012679,10090.ENSMUSP00000024932,10090.ENSMUSP00000030286,10090.ENSMUSP00000035992,10090.ENSMUSP00000038838,10090.ENSMUSP00000044050,10090.ENSMUSP00000046199,10090.ENSMUSP00000057938,10090.ENSMUSP00000071163,10090.ENSMUSP00000073371,10090.ENSMUSP00000077757,10090.ENSMUSP00000080081,10090.ENSMUSP00000086948…	Apoh,Chtop,Snx6,Tnpo3,Atp6v0c,Dock7,Gga1,Lyn,Dpp4,Stab1,Cenpe,Rcc2,Lima1,Bak1,Fxn,Aak1,Jagn1,Ddi2,Exoc2,Tnpo1,Tonsl,Cul3,Tnpo2
GO Process	GO:0006810	Transport	20	3382	0.42	0.0309	10090.ENSMUSP00000000049,10090.ENSMUSP00000001043,10090.ENSMUSP00000005798,10090.ENSMUSP00000012679,10090.ENSMUSP00000024932,10090.ENSMUSP00000030286,10090.ENSMUSP00000035992,10090.ENSMUSP00000038838,10090.ENSMUSP00000046199,10090.ENSMUSP00000073371,10090.ENSMUSP00000077757,10090.ENSMUSP00000080081,10090.ENSMUSP00000086948,10090.ENSMUSP00000098631,10090.ENSMUSP00000099542,10090.ENSMUSP00000100010…	Apoh,Chtop,Snx6,Tnpo3,Atp6v0c,Dock7,Gga1,Lyn,Stab1,Lima1,Bak1,Fxn,Aak1,Jagn1,Ddi2,Exoc2,Tnpo1,Tonsl,Cul3,Tnpo2
GO Process	GO:0048519	Negative regulation of biological process	28	5108	0.38	0.0019	10090.ENSMUSP00000000049,10090.ENSMUSP00000000804,10090.ENSMUSP00000002655,10090.ENSMUSP00000005798,10090.ENSMUSP00000007266,10090.ENSMUSP00000020759,10090.ENSMUSP00000024932,10090.ENSMUSP00000030286,10090.ENSMUSP00000034432,10090.ENSMUSP00000036747,10090.ENSMUSP00000038838,10090.ENSMUSP00000044050,10090.ENSMUSP00000046199,10090.ENSMUSP00000051799,10090.ENSMUSP00000053943,10090.ENSMUSP00000057938…	Apoh,Ddx3x,Mien1,Snx6,Lsm2,Efemp1,Atp6v0c,Dock7,Cfdp1,C1qc,Lyn,Dpp4,Stab1,Ensa,Basp1,Cenpe,Hmgb2,Rcc2,Lima1,Bak1,Fxn,Jagn1,Ddi2,Ufl1,Pfdn5,Tonsl,Cul3,Tnpo2
GO Process	GO:0051179	Localization	25	4646	0.38	0.0107	10090.ENSMUSP00000000049,10090.ENSMUSP00000000804,10090.ENSMUSP00000001043,10090.ENSMUSP00000005798,10090.ENSMUSP00000012679,10090.ENSMUSP00000024932,10090.ENSMUSP00000030286,10090.ENSMUSP00000035992,10090.ENSMUSP00000038838,10090.ENSMUSP00000044050,10090.ENSMUSP00000046199,10090.ENSMUSP00000057938,10090.ENSMUSP00000065940,10090.ENSMUSP00000071163,10090.ENSMUSP00000073371,10090.ENSMUSP00000077757…	Apoh,Ddx3x,Chtop,Snx6,Tnpo3,Atp6v0c,Dock7,Gga1,Lyn,Dpp4,Stab1,Cenpe,Hmgb2,Rcc2,Lima1,Bak1,Fxn,Aak1,Jagn1,Ddi2,Exoc2,Tnpo1,Tonsl,Cul3,Tnpo2
GO Process	GO:0048523	Negative regulation of cellular process	25	4672	0.37	0.0107	10090.ENSMUSP00000000049,10090.ENSMUSP00000000804,10090.ENSMUSP00000002655,10090.ENSMUSP00000005798,10090.ENSMUSP00000020759,10090.ENSMUSP00000024932,10090.ENSMUSP00000034432,10090.ENSMUSP00000036747,10090.ENSMUSP00000038838,10090.ENSMUSP00000044050,10090.ENSMUSP00000051799,10090.ENSMUSP00000053943,10090.ENSMUSP00000057938,10090.ENSMUSP00000065940,10090.ENSMUSP00000071163,10090.ENSMUSP00000073371…	Apoh,Ddx3x,Mien1,Snx6,Efemp1,Atp6v0c,Cfdp1,C1qc,Lyn,Dpp4,Ensa,Basp1,Cenpe,Hmgb2,Rcc2,Lima1,Bak1,Fxn,Jagn1,Ddi2,Ufl1,Pfdn5,Tonsl,Cul3,Tnpo2
GO Component	GO:0032991	Protein-containing complex	26	4895	0.37	0.0015	10090.ENSMUSP00000000049,10090.ENSMUSP00000000804,10090.ENSMUSP00000001043,10090.ENSMUSP00000005798,10090.ENSMUSP00000007266,10090.ENSMUSP00000023036,10090.ENSMUSP00000024932,10090.ENSMUSP00000029387,10090.ENSMUSP00000031167,10090.ENSMUSP00000035992,10090.ENSMUSP00000036747,10090.ENSMUSP00000038838,10090.ENSMUSP00000053943,10090.ENSMUSP00000057938,10090.ENSMUSP00000058105,10090.ENSMUSP00000065940…	Apoh,Ddx3x,Chtop,Snx6,Lsm2,Rbx1,Atp6v0c,Eif2a,Polr2b,Gga1,C1qc,Lyn,Basp1,Cenpe,Raly,Hmgb2,Ppp1r12a,Bak1,Fxn,Srrm2,Aak1,Exoc2,Ufl1,Pfdn5,Tonsl,Cul3
GO Function	GO:0005515	Protein binding	34	6764	0.35	0.00021	10090.ENSMUSP00000000049,10090.ENSMUSP00000000804,10090.ENSMUSP00000005798,10090.ENSMUSP00000007266,10090.ENSMUSP00000012679,10090.ENSMUSP00000020759,10090.ENSMUSP00000023036,10090.ENSMUSP00000023072,10090.ENSMUSP00000024932,10090.ENSMUSP00000026144,10090.ENSMUSP00000030207,10090.ENSMUSP00000030286,10090.ENSMUSP00000032473,10090.ENSMUSP00000035992,10090.ENSMUSP00000038838,10090.ENSMUSP00000044050…	Apoh,Ddx3x,Snx6,Lsm2,Tnpo3,Efemp1,Rbx1,Parvb,Atp6v0c,Dcxr,Psip1,Dock7,Iigp1,Gga1,Lyn,Dpp4,Ensa,Basp1,Cenpe,Hmgb2,Ppp1r12a,Rcc2,Lima1,Bak1,Fxn,Srrm2,Aak1,Ddi2,Exoc2,Tnpo1,Pfdn5,Tonsl,Cul3,Tnpo2
UniProt Keywords	KW-0963	Cytoplasm	22	4763	0.31	0.0457	10090.ENSMUSP00000000804,10090.ENSMUSP00000002655,10090.ENSMUSP00000003655,10090.ENSMUSP00000005798,10090.ENSMUSP00000012679,10090.ENSMUSP00000023036,10090.ENSMUSP00000023072,10090.ENSMUSP00000032473,10090.ENSMUSP00000038838,10090.ENSMUSP00000051799,10090.ENSMUSP00000057938,10090.ENSMUSP00000065940,10090.ENSMUSP00000069257,10090.ENSMUSP00000071163,10090.ENSMUSP00000073371,10090.ENSMUSP00000080081…	Ddx3x,Mien1,As3mt,Snx6,Tnpo3,Rbx1,Parvb,Iigp1,Lyn,Ensa,Cenpe,Hmgb2,Ppp1r12a,Rcc2,Lima1,Fxn,Ddi2,Ufl1,Tnpo1,Tonsl,Cul3,Tnpo2
UniProt Keywords	KW-0597	Phosphoprotein	34	7551	0.3	0.00033	10090.ENSMUSP00000000804,10090.ENSMUSP00000001043,10090.ENSMUSP00000003655,10090.ENSMUSP00000005798,10090.ENSMUSP00000007266,10090.ENSMUSP00000012679,10090.ENSMUSP00000020768,10090.ENSMUSP00000023036,10090.ENSMUSP00000023072,10090.ENSMUSP00000029387,10090.ENSMUSP00000030207,10090.ENSMUSP00000030286,10090.ENSMUSP00000031167,10090.ENSMUSP00000034432,10090.ENSMUSP00000035992,10090.ENSMUSP00000038838…	Ddx3x,Chtop,As3mt,Snx6,Lsm2,Tnpo3,Pgam2,Rbx1,Parvb,Eif2a,Psip1,Dock7,Polr2b,Cfdp1,Gga1,Lyn,Igsf8,Ensa,Basp1,Cenpe,Raly,Hmgb2,Ppp1r12a,Rcc2,Lima1,Srrm2,Aak1,Jagn1,Ddi2,Exoc2,Ufl1,Pxdn,Pfdn5,Cul3
GO Process	GO:0050789	Regulation of biological process	42	9973	0.27	0.00012	10090.ENSMUSP00000000049,10090.ENSMUSP00000000804,10090.ENSMUSP00000001043,10090.ENSMUSP00000002655,10090.ENSMUSP00000005798,10090.ENSMUSP00000007266,10090.ENSMUSP00000020759,10090.ENSMUSP00000020768,10090.ENSMUSP00000023036,10090.ENSMUSP00000023072,10090.ENSMUSP00000024932,10090.ENSMUSP00000029387,10090.ENSMUSP00000030207,10090.ENSMUSP00000030286,10090.ENSMUSP00000032473,10090.ENSMUSP00000034432…	Apoh,Ddx3x,Chtop,Mien1,Snx6,Lsm2,Efemp1,Pgam2,Rbx1,Parvb,Atp6v0c,Eif2a,Psip1,Dock7,Iigp1,Cfdp1,Gga1,C1qc,Lyn,Igsf8,Dpp4,Stab1,Fbln2,Ensa,Basp1,Cenpe,Raly,Hmgb2,Ppp1r12a,Rcc2,Lima1,Bak1,Fxn,Aak1,Jagn1,Ddi2,Exoc2,Ufl1,Pfdn5,Tonsl,Cul3,Tnpo2
TISSUES	BTO:0000000	Tissues, cell types and enzyme sources	37	9281	0.25	0.0135	10090.ENSMUSP00000000804,10090.ENSMUSP00000002655,10090.ENSMUSP00000005798,10090.ENSMUSP00000012679,10090.ENSMUSP00000020759,10090.ENSMUSP00000020768,10090.ENSMUSP00000023072,10090.ENSMUSP00000024932,10090.ENSMUSP00000029387,10090.ENSMUSP00000030207,10090.ENSMUSP00000030286,10090.ENSMUSP00000031167,10090.ENSMUSP00000035992,10090.ENSMUSP00000036747,10090.ENSMUSP00000038838,10090.ENSMUSP00000041232…	Ddx3x,Mien1,Snx6,Tnpo3,Efemp1,Pgam2,Parvb,Atp6v0c,Eif2a,Psip1,Dock7,Polr2b,Gga1,C1qc,Lyn,Igsf8,Dpp4,Fbln2,Ensa,Basp1,Cenpe,Raly,Slfn5,Hmgb2,Ppp1r12a,Rcc2,Lima1,Bak1,Fxn,Srrm2,Aak1,Jagn1,Ufl1,Tnpo1,Pfdn5,Tonsl,Cul3
GO Process	GO:0050794	Regulation of cellular process	38	9541	0.24	0.0058	10090.ENSMUSP00000000049,10090.ENSMUSP00000000804,10090.ENSMUSP00000001043,10090.ENSMUSP00000002655,10090.ENSMUSP00000005798,10090.ENSMUSP00000020759,10090.ENSMUSP00000020768,10090.ENSMUSP00000023036,10090.ENSMUSP00000024932,10090.ENSMUSP00000029387,10090.ENSMUSP00000030207,10090.ENSMUSP00000030286,10090.ENSMUSP00000032473,10090.ENSMUSP00000034432,10090.ENSMUSP00000036747,10090.ENSMUSP00000038838…	Apoh,Ddx3x,Chtop,Mien1,Snx6,Efemp1,Pgam2,Rbx1,Atp6v0c,Eif2a,Psip1,Dock7,Iigp1,Cfdp1,C1qc,Lyn,Igsf8,Dpp4,Fbln2,Ensa,Basp1,Cenpe,Raly,Hmgb2,Ppp1r12a,Rcc2,Lima1,Bak1,Fxn,Aak1,Jagn1,Ddi2,Exoc2,Ufl1,Pfdn5,Tonsl,Cul3,Tnpo2
TISSUES	BTO:0001489	Whole body	36	9158	0.24	0.0178	10090.ENSMUSP00000000804,10090.ENSMUSP00000002655,10090.ENSMUSP00000005798,10090.ENSMUSP00000012679,10090.ENSMUSP00000020759,10090.ENSMUSP00000020768,10090.ENSMUSP00000023072,10090.ENSMUSP00000024932,10090.ENSMUSP00000029387,10090.ENSMUSP00000030207,10090.ENSMUSP00000030286,10090.ENSMUSP00000035992,10090.ENSMUSP00000036747,10090.ENSMUSP00000038838,10090.ENSMUSP00000041232,10090.ENSMUSP00000044050…	Ddx3x,Mien1,Snx6,Tnpo3,Efemp1,Pgam2,Parvb,Atp6v0c,Eif2a,Psip1,Dock7,Gga1,C1qc,Lyn,Igsf8,Dpp4,Fbln2,Ensa,Basp1,Cenpe,Raly,Slfn5,Hmgb2,Ppp1r12a,Rcc2,Lima1,Bak1,Fxn,Srrm2,Aak1,Jagn1,Ufl1,Tnpo1,Pfdn5,Tonsl,Cul3
GO Component	GO:0005737	Cytoplasm	40	10283	0.23	0.00079	10090.ENSMUSP00000000049,10090.ENSMUSP00000000804,10090.ENSMUSP00000001043,10090.ENSMUSP00000002655,10090.ENSMUSP00000003655,10090.ENSMUSP00000005798,10090.ENSMUSP00000007266,10090.ENSMUSP00000012679,10090.ENSMUSP00000020759,10090.ENSMUSP00000020768,10090.ENSMUSP00000023036,10090.ENSMUSP00000023072,10090.ENSMUSP00000024932,10090.ENSMUSP00000026144,10090.ENSMUSP00000029387,10090.ENSMUSP00000032473…	Apoh,Ddx3x,Chtop,Mien1,As3mt,Snx6,Lsm2,Tnpo3,Efemp1,Pgam2,Rbx1,Parvb,Atp6v0c,Dcxr,Eif2a,Iigp1,Gga1,Lyn,Dpp4,Stab1,Ensa,Basp1,Cenpe,Hmgb2,Ppp1r12a,Rcc2,Lima1,Bak1,Fxn,Aak1,Jagn1,Ddi2,Exoc2,Ufl1,Tnpo1,Pxdn,Pfdn5,Tonsl,Cul3,Tnpo2
GO Function	GO:0005488	Binding	42	11199	0.22	0.0017	10090.ENSMUSP00000000049,10090.ENSMUSP00000000804,10090.ENSMUSP00000001043,10090.ENSMUSP00000005798,10090.ENSMUSP00000007266,10090.ENSMUSP00000012679,10090.ENSMUSP00000020759,10090.ENSMUSP00000023036,10090.ENSMUSP00000023072,10090.ENSMUSP00000024932,10090.ENSMUSP00000026144,10090.ENSMUSP00000029387,10090.ENSMUSP00000030207,10090.ENSMUSP00000030286,10090.ENSMUSP00000031167,10090.ENSMUSP00000032473…	Apoh,Ddx3x,Chtop,Snx6,Lsm2,Tnpo3,Efemp1,Rbx1,Parvb,Atp6v0c,Dcxr,Eif2a,Psip1,Dock7,Polr2b,Iigp1,Gga1,Lyn,Dpp4,Stab1,Fbln2,Ensa,Basp1,Cenpe,Raly,Slfn5,Hmgb2,Ppp1r12a,Rcc2,Lima1,Bak1,Fxn,Srrm2,Aak1,Ddi2,Exoc2,Tnpo1,Pxdn,Pfdn5,Tonsl,Cul3,Tnpo2
GO Component	GO:0005622	Intracellular	47	12596	0.22	1.1e-05	10090.ENSMUSP00000000049,10090.ENSMUSP00000000804,10090.ENSMUSP00000001043,10090.ENSMUSP00000002655,10090.ENSMUSP00000003655,10090.ENSMUSP00000005798,10090.ENSMUSP00000007266,10090.ENSMUSP00000012679,10090.ENSMUSP00000020759,10090.ENSMUSP00000020768,10090.ENSMUSP00000023036,10090.ENSMUSP00000023072,10090.ENSMUSP00000024932,10090.ENSMUSP00000026144,10090.ENSMUSP00000029387,10090.ENSMUSP00000030207…	Apoh,Ddx3x,Chtop,Mien1,As3mt,Snx6,Lsm2,Tnpo3,Efemp1,Pgam2,Rbx1,Parvb,Atp6v0c,Dcxr,Eif2a,Psip1,Polr2b,Iigp1,Cfdp1,Gga1,Lyn,Igsf8,Dpp4,Stab1,Ensa,Basp1,Cenpe,Raly,Slfn5,Hmgb2,Ppp1r12a,Rcc2,Lima1,Bak1,Fxn,Srrm2,Aak1,Jagn1,Ddi2,Exoc2,Ufl1,Tnpo1,Pxdn,Pfdn5,Tonsl,Cul3,Tnpo2
COMPARTMENTS	GOCC:0005622	Intracellular	37	9943	0.22	0.0354	10090.ENSMUSP00000000804,10090.ENSMUSP00000001043,10090.ENSMUSP00000002655,10090.ENSMUSP00000003655,10090.ENSMUSP00000005798,10090.ENSMUSP00000007266,10090.ENSMUSP00000012679,10090.ENSMUSP00000020768,10090.ENSMUSP00000023036,10090.ENSMUSP00000024932,10090.ENSMUSP00000026144,10090.ENSMUSP00000029387,10090.ENSMUSP00000030207,10090.ENSMUSP00000031167,10090.ENSMUSP00000032473,10090.ENSMUSP00000035992…	Ddx3x,Chtop,Mien1,As3mt,Snx6,Lsm2,Tnpo3,Pgam2,Rbx1,Atp6v0c,Dcxr,Eif2a,Psip1,Polr2b,Iigp1,Gga1,Lyn,Dpp4,Ensa,Basp1,Cenpe,Raly,Slfn5,Hmgb2,Ppp1r12a,Rcc2,Lima1,Bak1,Fxn,Srrm2,Aak1,Exoc2,Ufl1,Pxdn,Pfdn5,Tonsl,Cul3
GO Component	GO:0043229	Intracellular organelle	41	11084	0.21	0.0015	10090.ENSMUSP00000000804,10090.ENSMUSP00000001043,10090.ENSMUSP00000003655,10090.ENSMUSP00000005798,10090.ENSMUSP00000007266,10090.ENSMUSP00000012679,10090.ENSMUSP00000020768,10090.ENSMUSP00000023036,10090.ENSMUSP00000023072,10090.ENSMUSP00000024932,10090.ENSMUSP00000026144,10090.ENSMUSP00000029387,10090.ENSMUSP00000030207,10090.ENSMUSP00000031167,10090.ENSMUSP00000032473,10090.ENSMUSP00000034432…	Ddx3x,Chtop,As3mt,Snx6,Lsm2,Tnpo3,Pgam2,Rbx1,Parvb,Atp6v0c,Dcxr,Eif2a,Psip1,Polr2b,Iigp1,Cfdp1,Gga1,Lyn,Igsf8,Dpp4,Basp1,Cenpe,Raly,Slfn5,Hmgb2,Ppp1r12a,Rcc2,Lima1,Bak1,Fxn,Srrm2,Aak1,Jagn1,Ddi2,Ufl1,Tnpo1,Pxdn,Pfdn5,Tonsl,Cul3,Tnpo2
GO Component	GO:0043231	Intracellular membrane-bounded organelle	35	9507	0.21	0.0241	10090.ENSMUSP00000000804,10090.ENSMUSP00000001043,10090.ENSMUSP00000003655,10090.ENSMUSP00000005798,10090.ENSMUSP00000007266,10090.ENSMUSP00000012679,10090.ENSMUSP00000020768,10090.ENSMUSP00000023036,10090.ENSMUSP00000024932,10090.ENSMUSP00000030207,10090.ENSMUSP00000031167,10090.ENSMUSP00000032473,10090.ENSMUSP00000035992,10090.ENSMUSP00000038838,10090.ENSMUSP00000041232,10090.ENSMUSP00000044050…	Ddx3x,Chtop,As3mt,Snx6,Lsm2,Tnpo3,Pgam2,Rbx1,Atp6v0c,Psip1,Polr2b,Iigp1,Gga1,Lyn,Igsf8,Dpp4,Basp1,Cenpe,Raly,Slfn5,Hmgb2,Ppp1r12a,Rcc2,Bak1,Fxn,Srrm2,Jagn1,Ddi2,Ufl1,Tnpo1,Pxdn,Pfdn5,Tonsl,Cul3,Tnpo2
COMPARTMENTS	GOCC:0110165	Cellular anatomical entity	45	12108	0.21	0.0002	10090.ENSMUSP00000000049,10090.ENSMUSP00000000804,10090.ENSMUSP00000001043,10090.ENSMUSP00000002655,10090.ENSMUSP00000003655,10090.ENSMUSP00000005798,10090.ENSMUSP00000007266,10090.ENSMUSP00000012679,10090.ENSMUSP00000020759,10090.ENSMUSP00000020768,10090.ENSMUSP00000023036,10090.ENSMUSP00000023072,10090.ENSMUSP00000024932,10090.ENSMUSP00000026144,10090.ENSMUSP00000029387,10090.ENSMUSP00000030207…	Apoh,Ddx3x,Chtop,Mien1,As3mt,Snx6,Lsm2,Tnpo3,Efemp1,Pgam2,Rbx1,Parvb,Atp6v0c,Dcxr,Eif2a,Psip1,Polr2b,Iigp1,Cfdp1,Gga1,C1qc,Lyn,Igsf8,Dpp4,Stab1,Fbln2,Basp1,Cenpe,Raly,Slfn5,Hmgb2,Ppp1r12a,Rcc2,Lima1,Bak1,Fxn,Srrm2,Aak1,Ddi2,Exoc2,Ufl1,Pxdn,Pfdn5,Tonsl,Cul3
GO Process	GO:0009987	Cellular process	48	13330	0.2	8.77e-05	10090.ENSMUSP00000000049,10090.ENSMUSP00000000804,10090.ENSMUSP00000001043,10090.ENSMUSP00000002655,10090.ENSMUSP00000003655,10090.ENSMUSP00000005798,10090.ENSMUSP00000007266,10090.ENSMUSP00000012679,10090.ENSMUSP00000020759,10090.ENSMUSP00000020768,10090.ENSMUSP00000023036,10090.ENSMUSP00000023072,10090.ENSMUSP00000024932,10090.ENSMUSP00000029387,10090.ENSMUSP00000030207,10090.ENSMUSP00000030286…	Apoh,Ddx3x,Chtop,Mien1,As3mt,Snx6,Lsm2,Tnpo3,Efemp1,Pgam2,Rbx1,Parvb,Atp6v0c,Eif2a,Psip1,Dock7,Polr2b,Iigp1,Cfdp1,Gga1,C1qc,Lyn,Dpp4,Stab1,Fbln2,Ensa,Basp1,Cenpe,Raly,Slfn5,Hmgb2,Ppp1r12a,Rcc2,Lima1,Bak1,Fxn,Srrm2,Aak1,Jagn1,Ddi2,Exoc2,Ufl1,Tnpo1,Pxdn,Pfdn5,Tonsl,Cul3,Tnpo2
GO Component	GO:0110165	Cellular anatomical entity	50	15632	0.15	2.96e-05	10090.ENSMUSP00000000049,10090.ENSMUSP00000000804,10090.ENSMUSP00000001043,10090.ENSMUSP00000002655,10090.ENSMUSP00000003655,10090.ENSMUSP00000005798,10090.ENSMUSP00000007266,10090.ENSMUSP00000012679,10090.ENSMUSP00000020759,10090.ENSMUSP00000020768,10090.ENSMUSP00000023036,10090.ENSMUSP00000023072,10090.ENSMUSP00000024932,10090.ENSMUSP00000026144,10090.ENSMUSP00000029387,10090.ENSMUSP00000030207…	Apoh,Ddx3x,Chtop,Mien1,As3mt,Snx6,Lsm2,Tnpo3,Efemp1,Pgam2,Rbx1,Parvb,Atp6v0c,Dcxr,Eif2a,Psip1,Dock7,Polr2b,Iigp1,Cfdp1,Gga1,C1qc,Lyn,Igsf8,Dpp4,Stab1,Fbln2,Ensa,Basp1,Cenpe,Raly,Slfn5,Hmgb2,Ppp1r12a,Rcc2,Lima1,Bak1,Fxn,Srrm2,Aak1,Jagn1,Ddi2,Exoc2,Ufl1,Tnpo1,Pxdn,Pfdn5,Tonsl,Cul3,Tnpo2
